# Young KRAB-zinc finger gene clusters are highly dynamic incubators of ERV-driven genetic heterogeneity in mice

**DOI:** 10.1101/2025.02.26.640358

**Authors:** Melania Bruno, Sharaf Maisha, Apratim Mitra, Kevin Costello, Dawn Watkins-Chow, Glennis A. Logsdon, Craig W. Gambogi, Beth L. Dumont, Ben E. Black, Thomas M. Keane, Anne C. Ferguson-Smith, Ryan Dale, Todd S. Macfarlan

## Abstract

KRAB-zinc finger proteins (KZFPs) comprise the largest family of mammalian transcription factors, rapidly evolving within and between species. Most KZFPs repress endogenous retroviruses (ERVs) and other retrotransposons, with KZFP gene numbers correlating with the ERV load across species, suggesting coevolution. How new KZFPs emerge in response to ERV invasions is currently unknown. Using a combination of long-read sequencing technologies and genome assembly, we present a first detailed comparative analysis of young KZFP gene clusters in the mouse lineage, which has undergone recent KZFP gene expansion and ERV infiltration. Detailed annotation of KZFP genes in a cluster on *Mus musculus* Chromosome 4 revealed parallel expansion and diversification of this locus in different mouse strains (C57BL/6J, 129S1/SvImJ and CAST/EiJ) and species (*Mus spretus* and *Mus pahari*). Our data supports a model by which new ERV integrations within young KZFP gene clusters likely promoted recombination events leading to the emergence of new KZFPs that repress them. At the same time, ERVs also increased their numbers by duplication instead of retrotransposition alone, unraveling a new mechanism for ERV enrichment at these loci.

---

KRAB-zinc finger proteins (KZFPs) comprise a large family of transcription factors, numbering in the hundreds in most mammalian genomes [1]. KZFPs are characterized by a variable array of tandem C2H2 zinc fingers conferring DNA binding specificity, and a Krüppel-associated box (KRAB) domain recruiting the SUMO ligase KAP1/TRIM28, that engages with several heterochromatin forming complexes to induce gene silencing [2]. While a few evolutionary old and conserved KZFPs have been shown to play essential roles in core developmental processes like embryonic development [3], imprinting [4, 5] and meiotic hotspot determination [6, 7], the vast majority of KZFPs bind to and repress transposable elements (TEs) [1]. In particular, several evolutionary young and clade or species specific KZFPs have been shown to silence endogenous retroviruses (ERVs) of similar age [8, 9]. This finding, together with a striking correlation between the number of zinc finger genes and the load of ERVs in different mammalian genomes, has led to a model of KZFP and ERV coevolution [10]. ERVs are the genetic remnants of retroviral integrations in the germline that when passed on through generations can lead to the rewiring of gene regulatory networks in the host genome across evolutionary time [11, 12]. Whereas new ERV subfamilies can establish themselves either from new viral infections or by diversification from other ERVs, it is not known how new KZFP genes coevolve in response to new waves of ERVs. Genomic analyses have shown that KZFP genes evolve by gene duplications that give rise to highly repetitive KZFP gene clusters [13, 14], however, the precise evolutionary dynamics of how these clusters respond to ERV colonization to promote the emergence of new KZFP genes are still poorly understood.

The mouse lineage has been recently colonized by several murine specific ERVs [15]. Concurrently, mice and other Eumuroida species have undergone dramatic expansions of their KZFP gene repertoire, with hundreds of species-specific KZFP units. In contrast, other clades, such as Hominoidea, exhibit much less extensive expansions (Fig. 1a, Extended Data Fig. 1a). There is growing evidence that different *Mus musculus* strains and even sub-strains possess KZFP gene variants that explain diverse regulation of specific ERV families and their nearby genes [9, 16–23]. Although it is known that KZFPs serve as an important regulatory layer for ERV repression, the KZFP gene clusters in mice remain relatively understudied genomic loci. This is largely due to gaps in the available genome assemblies, which hinder comprehensive analysis of these loci and obscure the full extent of KZFP gene diversity and evolution across the mouse lineage. In this study, we have leveraged on the power of long-read sequencing technologies to investigate the content of young mouse KZFP gene clusters and uncover mechanisms for their rapid evolution and divergence.

**Figure 1.**

Mouse displays several evolutionary young KZFP gene clusters with partially unknown sequence. **a,** Number of KZFP units (both coding genes and pseudogenes) in Eumuroida (top) versus Hominoidea (bottom) species, colored by conservation. From lighter to darker color: KZFP units unique to the individual species (compared to all species analyzed in Imbeault et al. 2017 [1]); KZFP units shared with at least one other rodent (for Eumuroida) or primate (for Hominidea) species; KZFP units shared with at least one other mammalian species besides rodents or primates; KZFP units shared with at least one other species besides mammals. The analysis extended to all species analyzed in Imbeault et al. 2017 [1] and belonging to rodent and primate clades is shown in Extended Data Fig. 1a. **b,** Genomic distribution (GRCm39 assembly) of *Mus musculus* KZFP units, colored by conservation. Assembly gaps are indicated by dark arrow heads above the locus. The position of the KZFP gene clusters examined in this study is highlighted with orange arrow heads below the loci. **c,** Comparison of the mouse Chr4 KZFP gene cluster locus between house mouse (GRCm39), Norway rat (GRCr8), Mongolian gerbil (Bangor_MerUng_6.1) and golden hamster (BCM_Maur_2.0). **d,** Annotation of sequence gaps (black rectangles) in the Chr4 KZFP gene cluster locus in different mouse strains and species, and rat. The genes *Tnfrsf8* and *Miip* (up- and downstream of the cluster, respectively) are shown as purple arrow heads.
