## Supplementary Table 1 for "Young KRAB-zinc finger gene clusters are highly dynamic incubators of ERV-driven genetic heterogeneity in mice"

### Sheet: table info
The table contains the genome coordinates and transcript ID for all the manually curated KZFP gene annotations in the BL6J, 129S1 and CAST Chr4 cluster locus
Only for the BL6J strain: gene names are also provided, either matching already known gene names or using a unique identifiers to improve readability in Figure 6a
Only for the CAST strain: an asterisk indicates the manually corrected end coordinate whenever the annotation of the 3'exon was extended to complete an otherwise truncated ORF annotation, as stated in the methods section.

### Sheet: BL6J
assembly	chr	start	end	strand	stringtie_transcriptID	category	gene_name
BL6J_FR_assembly	chr4_contig-0000897	144548394	144573262	+	STRG.19807.3	pseudogene	Gm13230
BL6J_FR_assembly	chr4_contig-0000897	144626735	144658689	+	STRG.19811.2	coding	Zfp990
BL6J_FR_assembly	chr4_contig-0000897	144701163	144741408	+	STRG.19813.1	coding	Zfp268
BL6J_FR_assembly	chr4_contig-0000897	144786705	144820512	+	STRG.19816.5	coding	Zfp980
BL6J_FR_assembly	chr4_contig-0000897	144936605	144948569	+	STRG.19817.9	pseudogene	Znf41-ps
BL6J_FR_assembly	chr4_contig-0000897	144984870	145021049	+	STRG.19820.1	coding	Zfp986
BL6J_FR_assembly	chr4_contig-0000897	145052970	145101333	+	STRG.19816.16	coding	Zfp_MB003
BL6J_FR_assembly	chr4_contig-0000897	145159500	145189690	+	STRG.19826.7	coding	Zfp_MB004
BL6J_FR_assembly	chr4_contig-0000897	145216968	145325098	+	STRG.19830.8	coding	Zfp_MB005
BL6J_FR_assembly	chr4_contig-0000897	145355920	145377913	+	STRG.19833.3	other	Zfp_MB006
BL6J_FR_assembly	chr4_contig-0000897	145422139	145454271	+	STRG.19838.1	coding	Zfp987
BL6J_FR_assembly	chr4_contig-0000897	145481828	145523774	+	STRG.19840.1	coding	Zfp600
BL6J_FR_assembly	chr4_contig-0000897	145595406	145647936	+	STRG.19844.6	coding	Zfp_BC02323
BL6J_FR_assembly	chr4_contig-0000897	145677885	145708237	+	STRG.19849.5	pseudogene	Zfp_MB007
BL6J_FR_assembly	chr4_contig-0000897	145758521	145786391	+	STRG.19855.3	coding	Zfp_MB001
BL6J_FR_assembly	chr4_contig-0000897	145888853	145942083	+	STRG.19858.7	coding	Zfp992
BL6J_FR_assembly	chr4_contig-0000897	145987982	146012464	+	STRG.19864.2	coding	Zfp981
BL6J_FR_assembly	chr4_contig-0000897	146084025	146135948	+	STRG.19869.2	coding	Zfp993
BL6J_FR_assembly	chr4_contig-0000897	146166634	146196151	+	STRG.19873.1	pseudogene	Zfp_MB009
BL6J_FR_assembly	chr4_contig-0000897	146246503	146279385	+	STRG.19876.1	coding	Zfp_MB010
BL6J_FR_assembly	chr4_contig-0000897	146323866	146365831	+	STRG.19880.3	coding	Zfp_MB011
BL6J_FR_assembly	chr4_contig-0000897	146432627	146483013	+	STRG.19888.2	coding / other	Zfp_MB012
BL6J_FR_assembly	chr4_contig-0000897	146524730	146553728	+	STRG.19895.3	coding	Zfp_MB013
BL6J_FR_assembly	chr4_contig-0000897	146598855	146634197	+	STRG.19901.1	coding	Zfp_MB014
BL6J_FR_assembly	chr4_contig-0000897	146699637	146733197	+	STRG.19905.2	coding	Zfp_MB015
BL6J_FR_assembly	chr4_contig-0000897	146762867	146804950	+	STRG.19908.2	coding	Zfp_MB016
BL6J_FR_assembly	chr4_contig-0000897	146831793	146855264	+	STRG.19910.1	other	Zfp_MB017
BL6J_FR_assembly	chr4_contig-0000897	146899351	146932909	+	STRG.19916.5	coding	Zfp_MB018
BL6J_FR_assembly	chr4_contig-0000897	146990270	147056560	+	STRG.19920.2	coding	Zfp_MB019
BL6J_FR_assembly	chr4_contig-0000897	147093775	147125291	+	STRG.19924.6	coding	Zfp_MB020
BL6J_FR_assembly	chr4_contig-0000897	147145755	147180600	-	STRG.19925.1	coding	Zfp_MB021
BL6J_FR_assembly	chr4_contig-0000897	147264761	147301310	-	STRG.19929.1	coding	Zfp600_1
BL6J_FR_assembly	chr4_contig-0000897	147331983	147396589	-	STRG.19932.2	coding	Zfp_MB022
BL6J_FR_assembly	chr4_contig-0000897	147469707	147499246	-	STRG.19939.1	coding	Zfp_MB023
BL6J_FR_assembly	chr4_contig-0000897	147530854	147585205	-	STRG.19941.2	coding	Zfp_MB024
BL6J_FR_assembly	chr4_contig-0000897	147643945	147677627	-	STRG.19944.3	coding	Zfp_MB025
BL6J_FR_assembly	chr4_contig-0000897	147697215	147718156	-	STRG.19946.1	coding	Zfp_MB026
BL6J_FR_assembly	chr4_contig-0000897	147755691	147773270	-	STRG.19947.1	coding	Zfp_MB027
BL6J_FR_assembly	chr4_contig-0000897	147854344	147891425	-	STRG.19951.1	coding	Zfp600_2
BL6J_FR_assembly	chr4_contig-0000897	147913494	147935750	-	STRG.19953.1	coding	Zfp_MB028
BL6J_FR_assembly	chr4_contig-0000897	147973353	148015040	-	STRG.19956.2	coding	Zfp_MB029
BL6J_FR_assembly	chr4_contig-0000897	148111584	148136944	-	STRG.19963.1	coding	Zfp_MB030
BL6J_FR_assembly	chr4_contig-0000897	148174522	148227063	-	STRG.19965.6	coding	Zfp_MB031
BL6J_FR_assembly	chr4_contig-0000897	148285671	148319295	-	STRG.19968.4	coding	Zfp_MB032
BL6J_FR_assembly	chr4_contig-0000897	148338902	148359817	-	STRG.19971.1	coding	Zfp_MB033
BL6J_FR_assembly	chr4_contig-0000897	148396519	148422439	-	STRG.19974.1	coding	Zfp_MB034
BL6J_FR_assembly	chr4_contig-0000897	148495908	148532604	-	STRG.19976.1	coding	Zfp_MB035
BL6J_FR_assembly	chr4_contig-0000897	148569877	148597321	-	STRG.19977.2	coding	Zfp_MB036
BL6J_FR_assembly	chr4_contig-0000897	148657543	148719603	-	STRG.19980.11	coding	Zfp_MB037
BL6J_FR_assembly	chr4_contig-0000897	148784864	148821835	-	STRG.19982.1	coding	Zfp600_3
BL6J_FR_assembly	chr4_contig-0000897	148844712	148868029	-	STRG.19984.1	coding	Gm21411
BL6J_FR_assembly	chr4_contig-0000897	148930356	148951802	+	STRG.19988.3	coding	Zfp989
BL6J_FR_assembly	chr4_contig-0000897	148980331	149019282	+	STRG.19988.8	coding	Rex2
BL6J_FR_assembly	chr4_contig-0000897	149090503	149142307	+	STRG.19992.4	coding	Zfp991
BL6J_FR_assembly	chr4_contig-0000897	149188774	149217828	+	several	pseudogene	Gm13147
BL6J_FR_assembly	chr4_contig-0000897	149269012	149296544	+	STRG.20003.3	coding	Zfp988
BL6J_FR_assembly	chr4_contig-0000897	149319761	149351655	+	STRG.20004.4	coding	Zfp978
BL6J_FR_assembly	chr4_contig-0000897	149407712	149479909	+	STRG.20006.2	coding	Zfp982
BL6J_FR_assembly	chr4_contig-0000897	149511777	149543720	+	STRG.20011.1	coding	Zfp985
BL6J_FR_assembly	chr4_contig-0000897	149570466	149601059	-	STRG.20013.3	coding	Zfp979
BL6J_FR_assembly	chr4_contig-0000897	149629317	149661209	-	STRG.20014.3	coding	Zfp534
BL6J_FR_assembly	chr4_contig-0000897	149712554	149768422	-	STRG.20018.1	coding	Zfp984
BL6J_FR_assembly	chr4_contig-0000897	149780326	149807006	-	STRG.20021.1	coding	Zfp933

### Sheet: 129S1
assembly	chr	start	end	strand	stringtie_transcriptID	category
129S1_FR_assembly	chr4_contig-0002310	144261872	144309258	+	STRG.19324.1	pseudogene
129S1_FR_assembly	chr4_contig-0002310	144362364	144394776	+	STRG.19329.1	coding
129S1_FR_assembly	chr4_contig-0002310	144437169	144480136	+	STRG.19334.1	coding
129S1_FR_assembly	chr4_contig-0002310	144525423	144555249	+	STRG.19339.1	coding
129S1_FR_assembly	chr4_contig-0002310	144611991	144644583	+	STRG.19342.8	coding
129S1_FR_assembly	chr4_contig-0002310	144674992	144704584	+	STRG.19344.4	coding
129S1_FR_assembly	chr4_contig-0002310	144761193	144791196	+	STRG.19347.3	coding
129S1_FR_assembly	chr4_contig-0002310	144813442	144859585	+	STRG.19349.1	coding
129S1_FR_assembly	chr4_contig-0002310	144929982	144987673	+	STRG.19354.2	coding
129S1_FR_assembly	chr4_contig-0002310	145025497	145067366	+	STRG.19360.1	coding
129S1_FR_assembly	chr4_contig-0002310	145138897	145191795	+	STRG.19366.4	coding
129S1_FR_assembly	chr4_contig-0002310	145221508	145251655	+	STRG.19370.1	pseudogene
129S1_FR_assembly	chr4_contig-0002310	145302160	145330455	+	STRG.19371.4	coding
129S1_FR_assembly	chr4_contig-0002310	145369925	145417417	+	STRG.19378.1	coding
129S1_FR_assembly	chr4_contig-0002310	145428671	145470326	+	STRG.19381-86.1	coding
129S1_FR_assembly	chr4_contig-0002310	145514265	145551196	+	STRG.19391.5	coding
129S1_FR_assembly	chr4_contig-0002310	145615287	145650145	+	STRG.19396.3	coding
129S1_FR_assembly	chr4_contig-0002310	145670604	145702128	-	STRG.19400.4	coding
129S1_FR_assembly	chr4_contig-0002310	145737655	145813766	-	STRG.19400.12	coding
129S1_FR_assembly	chr4_contig-0002310	145865308	145902875	-	STRG.19403.1	coding
129S1_FR_assembly	chr4_contig-0002310	145950971	145995907	-	several	coding/other
129S1_FR_assembly	chr4_contig-0002310	146027255	146279201	-	STRG.19410.1	coding
129S1_FR_assembly	chr4_contig-0002310	146160791	146190131	-	STRG.19411.1	coding
129S1_FR_assembly	chr4_contig-0002310	146222664	146279077	-	STRG.19410.10	coding
129S1_FR_assembly	chr4_contig-0002310	146366168	146407720	-	STRG.19419.1	coding
129S1_FR_assembly	chr4_contig-0002310	146435958	146466938	-	STRG.19423.4	coding
129S1_FR_assembly	chr4_contig-0002310	146511229	146533090	-	STRG.19428.1	pseudogene
129S1_FR_assembly	chr4_contig-0002310	146562747	146594787	-	STRG.19433.2	coding
129S1_FR_assembly	chr4_contig-0002310	146626428	146657306	-	STRG.19434.2	coding
129S1_FR_assembly	chr4_contig-0002310	146713530	146744360	-	STRG.19437.1	coding
129S1_FR_assembly	chr4_contig-0002310	146771004	146778646	+	STRG.19439.1	coding
129S1_FR_assembly	chr4_contig-0002310	146888960	146910956	-	STRG.19445.2	other
129S1_FR_assembly	chr4_contig-0002310	146981473	146999981	-	STRG.19446.3	coding
129S1_FR_assembly	chr4_contig-0002310	147119141	147141541	+	STRG.19447.2	other
129S1_FR_assembly	chr4_contig-0002310	147160980	147189053	+	STRG.19449.2	coding
129S1_FR_assembly	chr4_contig-0002310	147214061	147236268	+	STRG.19450.4	coding
129S1_FR_assembly	chr4_contig-0002310	147314508	147377288	+	STRG.19454.12	coding
129S1_FR_assembly	chr4_contig-0002310	147433916	147464241	+	STRG.19461.1	coding
129S1_FR_assembly	chr4_contig-0002310	147486358	147518416	+	STRG.19464.2	coding
129S1_FR_assembly	chr4_contig-0002310	147541688	147569570	-	STRG.19467.2	coding
129S1_FR_assembly	chr4_contig-0002310	147599608	147660381	-	STRG.19472.2	coding
129S1_FR_assembly	chr4_contig-0002310	147757896	147797722	+	STRG.19479.7	coding
129S1_FR_assembly	chr4_contig-0002310	147823558	147844212	+	STRG.19485.1	other
129S1_FR_assembly	chr4_contig-0002310	147904642	147938112	+	STRG.19492.3	coding
129S1_FR_assembly	chr4_contig-0002310	147972278	148025741	+	STRG.19497.6	coding
129S1_FR_assembly	chr4_contig-0002310	148058248	148087772	+	STRG.19501.2	coding
129S1_FR_assembly	chr4_contig-0002310	148167949	148225522	+	STRG.19497.14	other/coding
129S1_FR_assembly	chr4_contig-0002310	148184201	148271641	+	STRG.19497.21	other/coding
129S1_FR_assembly	chr4_contig-0002310	148302297	148338194	+	STRG.19509.2	coding
129S1_FR_assembly	chr4_contig-0002310	148362173	148391140	+	STRG.19513.1	coding
129S1_FR_assembly	chr4_contig-0002310	148436227	148476038	+	STRG.19517.2	coding
129S1_FR_assembly	chr4_contig-0002310	148583334	148604418	+	STRG.19519.3	coding
129S1_FR_assembly	chr4_contig-0002310	148663176	148670727	+	STRG.19520.3	coding
129S1_FR_assembly	chr4_contig-0002310	148700303	148720674	+	STRG.19526.1	other
129S1_FR_assembly	chr4_contig-0002310	148771944	148800642	-	STRG.19532.2	coding
129S1_FR_assembly	chr4_contig-0002310	148834798	148895989	-	STRG.19535.1	coding
129S1_FR_assembly	chr4_contig-0002310	148973805	149015326	-	STRG.19539.1	coding
129S1_FR_assembly	chr4_contig-0002310	149042741	149074614	-	STRG.19543.1	coding
129S1_FR_assembly	chr4_contig-0002310	149125434	149149056	-	STRG.19547.2	other
129S1_FR_assembly	chr4_contig-0002310	149183608	149215350	-	STRG.19551.5	coding
129S1_FR_assembly	chr4_contig-0002310	149250864	149279061	-	STRG.19553.21	coding
129S1_FR_assembly	chr4_contig-0002310	149342741	149375717	-	STRG.19556.1	coding
129S1_FR_assembly	chr4_contig-0002310	149398345	149420345	-	STRG.19558.2	coding
129S1_FR_assembly	chr4_contig-0002310	149457993	149515397	-	STRG.19560.1	coding
129S1_FR_assembly	chr4_contig-0002310	149588652	149614573	-	STRG.19564.1	coding
129S1_FR_assembly	chr4_contig-0002310	149637698	149658924	-	STRG.19567.1	coding
129S1_FR_assembly	chr4_contig-0002310	149696783	149737773	-	STRG.19571.1	coding
129S1_FR_assembly	chr4_contig-0002310	149840371	149884844	-	STRG.19579.1	coding
129S1_FR_assembly	chr4_contig-0002310	149921170	149957019	-	STRG.19583.2	coding
129S1_FR_assembly	chr4_contig-0002310	149934032	149957022	-	STRG.19583.3	coding
129S1_FR_assembly	chr4_contig-0002310	150036325	150059217	+	STRG.19585.7	coding
129S1_FR_assembly	chr4_contig-0002310	150089726	150120521	+	STRG.19587.1	coding
129S1_FR_assembly	chr4_contig-0002310	150158093	150193887	+	STRG.19590.2	coding
129S1_FR_assembly	chr4_contig-0002310	150303417	150310588	-	STRG.19595.3	other
129S1_FR_assembly	chr4_contig-0002310	150397913	150417387	-	STRG.19599.4	coding
129S1_FR_assembly	chr4_contig-0002310	150534368	150560918	+	STRG.19600.1	other
129S1_FR_assembly	chr4_contig-0002310	150578390	150606557	+	STRG.19603.3	coding
129S1_FR_assembly	chr4_contig-0002310	150631428	150651239	+	STRG.19604.5	coding
129S1_FR_assembly	chr4_contig-0002310	150705493	150727946	-	STRG.19610.1	other
129S1_FR_assembly	chr4_contig-0002310	150772204	150790353	-	STRG.19614.1	coding
129S1_FR_assembly	chr4_contig-0002310	150833959	150891473	-	STRG.19616.2	coding
129S1_FR_assembly	chr4_contig-0002310	150967787	150998459	-	STRG.19618.8	coding
129S1_FR_assembly	chr4_contig-0002310	151045102	151066913	-	STRG.19620.1	coding

### Sheet: CAST
assembly	chr	start	end	strand	stringtie_transcriptID	category
T2T_CAST_EiJ.chromosomes_unplaced	T2T_CAST_EiJ#2#chr4	142420419	142442287	+	STRG.11244.4	pseudogene
T2T_CAST_EiJ.chromosomes_unplaced	T2T_CAST_EiJ#2#chr4	142502835	142531342	+	STRG.11246.3	coding
T2T_CAST_EiJ.chromosomes_unplaced	T2T_CAST_EiJ#2#chr4	142573657	142616668	+	STRG.11248.3	coding
T2T_CAST_EiJ.chromosomes_unplaced	T2T_CAST_EiJ#2#chr4	142672851	142702800	+	STRG.11254.7	coding
T2T_CAST_EiJ.chromosomes_unplaced	T2T_CAST_EiJ#2#chr4	142759733	142789815	+	STRG.11256.3	coding
T2T_CAST_EiJ.chromosomes_unplaced	T2T_CAST_EiJ#2#chr4	142897569	142930944*	+	STRG.11265.1	coding
T2T_CAST_EiJ.chromosomes_unplaced	T2T_CAST_EiJ#2#chr4	142960068	142982214	+	STRG.11269.2	pseudogene
T2T_CAST_EiJ.chromosomes_unplaced	T2T_CAST_EiJ#2#chr4	143032415	143057334	+	STRG.11274.5	coding
T2T_CAST_EiJ.chromosomes_unplaced	T2T_CAST_EiJ#2#chr4	143087596	143129315	+	STRG.11276.2	coding
T2T_CAST_EiJ.chromosomes_unplaced	T2T_CAST_EiJ#2#chr4	143241357	143257739	+	STRG.11284.1	coding
T2T_CAST_EiJ.chromosomes_unplaced	T2T_CAST_EiJ#2#chr4	143290692	143320834	+	STRG.11289.1	pseudogene
T2T_CAST_EiJ.chromosomes_unplaced	T2T_CAST_EiJ#2#chr4	143392342	143401203*	+	STRG.11293.6	coding
T2T_CAST_EiJ.chromosomes_unplaced	T2T_CAST_EiJ#2#chr4	143442174	143477959	+	STRG.11304.1	coding
T2T_CAST_EiJ.chromosomes_unplaced	T2T_CAST_EiJ#2#chr4	143489242	143530900	+	STRG.11289.7	coding
T2T_CAST_EiJ.chromosomes_unplaced	T2T_CAST_EiJ#2#chr4	143576031	143610939*	+	STRG.11307.1	coding
T2T_CAST_EiJ.chromosomes_unplaced	T2T_CAST_EiJ#2#chr4	143634918	143663897	+	STRG.11308.3	coding
T2T_CAST_EiJ.chromosomes_unplaced	T2T_CAST_EiJ#2#chr4	143708980	143744323*	+	STRG.11311.4	coding
T2T_CAST_EiJ.chromosomes_unplaced	T2T_CAST_EiJ#2#chr4	143801813	143868793	+	STRG.11317.4	coding
T2T_CAST_EiJ.chromosomes_unplaced	T2T_CAST_EiJ#2#chr4	143905742	143937511	+	STRG.11322.1	coding
T2T_CAST_EiJ.chromosomes_unplaced	T2T_CAST_EiJ#2#chr4	143957968	143990058	-	STRG.11325.1	coding
T2T_CAST_EiJ.chromosomes_unplaced	T2T_CAST_EiJ#2#chr4	144016930	144033979	-	STRG.11327.1	coding
T2T_CAST_EiJ.chromosomes_unplaced	T2T_CAST_EiJ#2#chr4	144072536*	144126030	-	STRG.11333.1	coding
T2T_CAST_EiJ.chromosomes_unplaced	T2T_CAST_EiJ#2#chr4	144191048	144223399	-	STRG.11337.3	coding
T2T_CAST_EiJ.chromosomes_unplaced	T2T_CAST_EiJ#2#chr4	144255840	144284592	-	STRG.11339.3	coding
T2T_CAST_EiJ.chromosomes_unplaced	T2T_CAST_EiJ#2#chr4	144335191	144356082	-	STRG.11344.4	pseudogene / other
T2T_CAST_EiJ.chromosomes_unplaced	T2T_CAST_EiJ#2#chr4	144385760	144394102	-	STRG.11348.1	pseudogene / other
T2T_CAST_EiJ.chromosomes_unplaced	T2T_CAST_EiJ#2#chr4	144450337	144482317	+	STRG.11353.2	coding
T2T_CAST_EiJ.chromosomes_unplaced	T2T_CAST_EiJ#2#chr4	144527611	144544950	+	STRG.11357.1	other
T2T_CAST_EiJ.chromosomes_unplaced	T2T_CAST_EiJ#2#chr4	144586017	144616586	+	STRG.11361.1	coding
T2T_CAST_EiJ.chromosomes_unplaced	T2T_CAST_EiJ#2#chr4	144637080	144664218	-	STRG.11363.2	coding
T2T_CAST_EiJ.chromosomes_unplaced	T2T_CAST_EiJ#2#chr4	144730233	144764348	-	STRG.11366.4	coding
T2T_CAST_EiJ.chromosomes_unplaced	T2T_CAST_EiJ#2#chr4	144801953	144830760	-	STRG.11371.3	coding
T2T_CAST_EiJ.chromosomes_unplaced	T2T_CAST_EiJ#2#chr4	144879411	144903059	-	STRG.11374.3	pseudogene / other
T2T_CAST_EiJ.chromosomes_unplaced	T2T_CAST_EiJ#2#chr4	144932176	144966776	-	STRG.11379.1	pseudogene / other
T2T_CAST_EiJ.chromosomes_unplaced	T2T_CAST_EiJ#2#chr4	144996752	145028727	+	STRG.11384.1	coding
T2T_CAST_EiJ.chromosomes_unplaced	T2T_CAST_EiJ#2#chr4	145074023	145091236	+	STRG.11388.2	other
T2T_CAST_EiJ.chromosomes_unplaced	T2T_CAST_EiJ#2#chr4	145132429	145163009	+	STRG.11391.3	coding
T2T_CAST_EiJ.chromosomes_unplaced	T2T_CAST_EiJ#2#chr4	145183507	145222507	-	STRG.11393.1	coding
T2T_CAST_EiJ.chromosomes_unplaced	T2T_CAST_EiJ#2#chr4	145276643*	145310756	-	STRG.11398.3	coding
T2T_CAST_EiJ.chromosomes_unplaced	T2T_CAST_EiJ#2#chr4	145348400	145381329	-	STRG.11403.4	coding
T2T_CAST_EiJ.chromosomes_unplaced	T2T_CAST_EiJ#2#chr4	145424746	145448987	-	several	other / coding?
T2T_CAST_EiJ.chromosomes_unplaced	T2T_CAST_EiJ#2#chr4	145478404*	145513248	-	STRG.11408.2	other / coding?
T2T_CAST_EiJ.chromosomes_unplaced	T2T_CAST_EiJ#2#chr4	145543241	145575200	+	STRG.11413.4	coding
T2T_CAST_EiJ.chromosomes_unplaced	T2T_CAST_EiJ#2#chr4	145620490	145638130*	+	STRG.11413.13	pseudogene / other
T2T_CAST_EiJ.chromosomes_unplaced	T2T_CAST_EiJ#2#chr4	145678938	145709505	+	STRG.11420.2	coding
T2T_CAST_EiJ.chromosomes_unplaced	T2T_CAST_EiJ#2#chr4	145730006*	145769019	-	STRG.11421.1	coding
T2T_CAST_EiJ.chromosomes_unplaced	T2T_CAST_EiJ#2#chr4	145823236	145857087	-	STRG.11428.2	coding
T2T_CAST_EiJ.chromosomes_unplaced	T2T_CAST_EiJ#2#chr4	145888999	145922642	-	STRG.11432.1	coding
T2T_CAST_EiJ.chromosomes_unplaced	T2T_CAST_EiJ#2#chr4	145969973	145991475	-	STRG.11437.1	other / coding?
T2T_CAST_EiJ.chromosomes_unplaced	T2T_CAST_EiJ#2#chr4	146020585*	146057082	-	STRG.11442.1	coding
T2T_CAST_EiJ.chromosomes_unplaced	T2T_CAST_EiJ#2#chr4	146093761	146128411*	+	STRG.11447.1	pseudogene / other / coding?
T2T_CAST_EiJ.chromosomes_unplaced	T2T_CAST_EiJ#2#chr4	146157485	146181148	+	STRG.11450.1	other / coding?
T2T_CAST_EiJ.chromosomes_unplaced	T2T_CAST_EiJ#2#chr4	146229572	146258403	+	STRG.11454.5	coding
T2T_CAST_EiJ.chromosomes_unplaced	T2T_CAST_EiJ#2#chr4	146290819	146323427	+	STRG.11457.1	coding
T2T_CAST_EiJ.chromosomes_unplaced	T2T_CAST_EiJ#2#chr4	146391344	146454114*	+	STRG.11459.4	coding
T2T_CAST_EiJ.chromosomes_unplaced	T2T_CAST_EiJ#2#chr4	146493508	146512832*	+	STRG.11466.1	coding
T2T_CAST_EiJ.chromosomes_unplaced	T2T_CAST_EiJ#2#chr4	146539164	146571222	+	STRG.11469.2	coding
T2T_CAST_EiJ.chromosomes_unplaced	T2T_CAST_EiJ#2#chr4	146591706	146630709	-	STRG.11471.1	coding
T2T_CAST_EiJ.chromosomes_unplaced	T2T_CAST_EiJ#2#chr4	146684963	146718809*	-	STRG.11479.1	coding
T2T_CAST_EiJ.chromosomes_unplaced	T2T_CAST_EiJ#2#chr4	146750501	146779805	-	STRG.11480.3	coding
T2T_CAST_EiJ.chromosomes_unplaced	T2T_CAST_EiJ#2#chr4	146831273	146852150	-	STRG.11483.3	pseudogene / other / coding?
T2T_CAST_EiJ.chromosomes_unplaced	T2T_CAST_EiJ#2#chr4	146886298*	146922788	-	STRG.11486.1	coding
T2T_CAST_EiJ.chromosomes_unplaced	T2T_CAST_EiJ#2#chr4	146956012	146963279	+	STRG.11493.1	pseudogene / other / coding?
T2T_CAST_EiJ.chromosomes_unplaced	T2T_CAST_EiJ#2#chr4	146994966	147032355	+	STRG.11495.2	coding
T2T_CAST_EiJ.chromosomes_unplaced	T2T_CAST_EiJ#2#chr4	147097525	147166199*	+	STRG.11499.12	coding
T2T_CAST_EiJ.chromosomes_unplaced	T2T_CAST_EiJ#2#chr4	147210227	147240977	+	STRG.11502.1	coding
T2T_CAST_EiJ.chromosomes_unplaced	T2T_CAST_EiJ#2#chr4	147263921	147299483	+	STRG.11505.1	coding
T2T_CAST_EiJ.chromosomes_unplaced	T2T_CAST_EiJ#2#chr4	147395974	147418254	-	STRG.11511.1	pseudogene / other / coding?
T2T_CAST_EiJ.chromosomes_unplaced	T2T_CAST_EiJ#2#chr4	147456161	147474338	-	STRG.11517.2	coding
T2T_CAST_EiJ.chromosomes_unplaced	T2T_CAST_EiJ#2#chr4	147519310*	147575413	-	STRG.11521.2	coding
T2T_CAST_EiJ.chromosomes_unplaced	T2T_CAST_EiJ#2#chr4	147651710*	147678092	-	STRG.11525.4	coding
T2T_CAST_EiJ.chromosomes_unplaced	T2T_CAST_EiJ#2#chr4	147722198	147755527	-	STRG.11530.1	coding
T2T_CAST_EiJ.chromosomes_unplaced	T2T_CAST_EiJ#2#chr4	147771892	147797633	-	STRG.11531.1	pseudogene / other / coding?
T2T_CAST_EiJ.chromosomes_unplaced	T2T_CAST_EiJ#2#chr4	147893851	147916065	+	STRG.11534.1	coding
T2T_CAST_EiJ.chromosomes_unplaced	T2T_CAST_EiJ#2#chr4	147947285	147987938	+	STRG.11537.1	coding
T2T_CAST_EiJ.chromosomes_unplaced	T2T_CAST_EiJ#2#chr4	148015716	148050335	+	STRG.11539.1	coding
T2T_CAST_EiJ.chromosomes_unplaced	T2T_CAST_EiJ#2#chr4	148163205	148183097	-	STRG.11547.1	pseudogene / other / coding?
T2T_CAST_EiJ.chromosomes_unplaced	T2T_CAST_EiJ#2#chr4	148260726	148293309	-	STRG.11554.1	coding
T2T_CAST_EiJ.chromosomes_unplaced	T2T_CAST_EiJ#2#chr4	148396339	148420814	+	STRG.11561.1	pseudogene / other / coding?
T2T_CAST_EiJ.chromosomes_unplaced	T2T_CAST_EiJ#2#chr4	148440348	148465626	+	STRG.11565.4	coding
T2T_CAST_EiJ.chromosomes_unplaced	T2T_CAST_EiJ#2#chr4	148493455	148513305	+	STRG.11567.1	coding
T2T_CAST_EiJ.chromosomes_unplaced	T2T_CAST_EiJ#2#chr4	148570045	148589980	-	STRG.11574.1	pseudogene / other / coding?
T2T_CAST_EiJ.chromosomes_unplaced	T2T_CAST_EiJ#2#chr4	148634316	148652460	-	STRG.11576.1	coding
T2T_CAST_EiJ.chromosomes_unplaced	T2T_CAST_EiJ#2#chr4	148702184*	148765376	-	STRG.11577.1	coding
T2T_CAST_EiJ.chromosomes_unplaced	T2T_CAST_EiJ#2#chr4	148841743	148899508	-	STRG.11581.10	coding
T2T_CAST_EiJ.chromosomes_unplaced	T2T_CAST_EiJ#2#chr4	148912940*	148933247	-	STRG.11587.1	coding
