## Supplementary Table 2 for "Young KRAB-zinc finger gene clusters are highly dynamic incubators of ERV-driven genetic heterogeneity in mice"

### Sheet: table_info
The table contains the fingerprint array of all annotated KZFPs in the BL6J, 129S1 and CAST chr4 cluster locus
Within each array:
black indicates fingerprints within canonical C2H2 zinc fingers
red indicates fingerprints within zinc fingers with mutations in at least one of the two cysteine or histidine
yellow indicates fingerprints within zinc fingers with mutations in at least one of the other conserved structural amino acids (-12 F/Y, -3 F, +4 L)
For the comparative fingereprint analysis of coding genes across strains:
column D identifies the number of identical arrays within the strain. A dash indicates that the array has been already counted
columns E and F describe how many identical matches are found for the other strains

### Sheet: BL6J_fingerprints
transcript_protein	category	fingerprints	arrays in BL6J	arrays in 129S1	arrays in CAST
BL6J_STRG.19811.2_Zfp990	coding	HFNM-HFNI-RFHI-HSHN-EGSI-QSSI-TGNI-HCHN-EGSI-QSSI-KGNI-QSYI-RSHI	1	1	1
BL6J_STRG.19813.1_Zfp268	coding	HSHI-HFSM-EGSI-HSHS-KGSI-QSDI-HSHS-RFHI-QSDI-HSHI-RFHI-QSDI-HSHS-RFHI-RFHI-QSDI-HSHS-RFHI-QSNI-EGSI-RFHI	1	0	0
BL6J_STRG.19816.16_Zfp_MB003	coding	DCTK-DGSV-QSHI-DFTK-DFTK-DGSV-QSHI-DGSV-QSHI-DGSV-DSSV-DGYV-HGSV-GSHI-QCHI	2	0	0
BL6J_STRG.19816.5_Zfp980	coding	DFTK-DGSV-QSHI-DSSV-DGSV-DGSV-HDSV-ENGR-DSSV-DGSV-DGYV-HGSV-ENGR	1	0	0
BL6J_STRG.19817.9_Znf41-ps	pseudogene	HFHI-QSHI-EGNI-QSHI-EGHI-EGHI-KFSI-FGSI-EGCI-FGSI-EGKI
BL6J_STRG.19820.1_new_Zfp986	coding	NFNM-KSNI-QSCI-EGSI-QSNI-ESSI-ESSI-VSSI-KSNI-ENII-RFHI	1	0	0
BL6J_STRG.19826.7_Zfp_MB004	coding	QSHF-EGSI-GGNI-QYYI-DGPI-VCSI-GGNI-HSHI-EGSI-HSHN-EGST-RFDI-DRTR-EGST-EGST	1	4	1
BL6J_STRG.19830.8_Zfp_MB005	coding	QSHI-EGSI-QSHI-QSHI-QSHT-QYHN-EGKM-QIVN-EGSR-DSNK-QSHN-RFEI-EGSR-HSHI	1	0	1
BL6J_STRG.19833.3_Zfp_MB006	other	PSHN-EGTR-RGTI-QFNS-EGNR-RSHI
BL6J_STRG.19838.1_Zfp987	coding	NFNM-KSNI-QSYI-ESSI-QSHI-QSNI-ESSI-ESSI-ESSI-VSSI-KSHI-ENII-RFHI-QSHI	1	0	1
BL6J_STRG.19840.1_Zfp600	coding	DCTK-DCTK-DGSV-QSHI-DCTK-EFTK-DGSV-KSHI-QSPI-DGSV-QSHI-DSSV-DGSV-DGYV-HGSV-RSHI-DHSR	1	0	0
BL6J_STRG.19844.6_Zfp_BC02323	coding	HFHI-QSHI-EGNI-QSHI-EGHI-EGHI-KFSI-FGSI-EGCI-FGSI-EGKI	9	8	6
BL6J_STRG.19855.3_Zfp_MB001	coding	NFNM-DTSI-ESSI-KSNI-QSCI-ESSI-KSNI-QSCI-ESSI-RFHI-QSNI-ESSI-ESST-ESSI-VSSI-KSNI-RFHI-RFHI	1	0	0
BL6J_STRG.19858.7_Zfp992	coding	HFHI-QSHI-EGNI-QSHI-EGHI-EGHI-KFSI-FGSI-EGCI-FGSI-EGKI	-
BL6J_STRG.19864.2_Zfp981	coding	DCTK-DGYV-DGYV-QSHF-DFIK-DGYV-QCHI	1	0	0
BL6J_STRG.19869.2_new_Zfp993	coding	HFHI-QSHI-EGNI-QSHI-EGHI-EGHI-KFSI-FGSI-EGCI-FGSI-EGKI	-
BL6J_STRG.19876.1_Zfp_MB010	coding	NFNM-KSNI-QSCI-ESSI-KSNI-QSCI-QSCI-ESSI-QSNI-ESSI-ESSI-ESSI-VSSI-KSNI-ENII-RFHI	1	0	0
BL6J_STRG.19880.3_Zfp_MB011	coding	DCTK-DGSV-QSHI-DFTK-DFTK-DGSV-QSHI-DGSV-QSHI-DGSV-DSSV-DGYV-HGSV-GSHI-QCHI	-
BL6J_STRG.19888.2_Zfp_MB012	coding / other	HFHI-QSHI-EGNI-QSHI-EGHI-KFSI-FGSI-EGCI-FGSI	1	0	0
BL6J_STRG.19895.3_Zfp_MB013	coding	HSYI-HFSM-HSHS-QSHV-HSHS-RFHI-ESSI-RFHI	1	1	2
BL6J_STRG.19901.1_Zfp_MB014	coding	DCTK-DGSV-RSHI-DGSK-DFTK-DGSV-QSHI-QSHI-DGYV-DSSV-DFTK-DGSV-QSHI-DGSV-DSSV-DGYV-DGYV-HGSV-ENGR-RSHI-QCHI	1	0	1
BL6J_STRG.19905.2_Zfp_MB015	coding	EGSI-GGNI-KSNI-QSYI-ESSI-QSHI-QSNI-ESSI-EKQN	1	0	0
BL6J_STRG.19908.2_Zfp_MB016	coding	QSHI-EGSI-QSHI-QSHI-QYHN-EGKR-QIVN-EGSR-DSNK-QSHN-RFEI-EGSR-HSHI	1	0	0
BL6J_STRG.19910.1_Zfp_MB017	other	PSHN-EGTR-RGTI-QFNS-EGNR-RSHI
BL6J_STRG.19916.5_Zfp_MB018	coding	DFTK-DGSV-QSHV-QSPI-DGSV-QSHI-DSSV-DGSV-DGYV-HGSV-ENGR	1	0	0
BL6J_STRG.19920.2_Zfp_MB019	coding	QSHI-EGII-KSHI-ERKR-QYSD-QSSN-DRNR-DGSR-DGSR	2	2	1
BL6J_STRG.19924.6_Zfp_MB020	coding	HFNA-HSRY-HFNA-HFNA-RFHI-GGSI-GGSI-GGSI-QSHI-HSHN	2	2	1
BL6J_STRG.19925.1_Zfp_MB021	coding	HFNM-QSLN-HVSI-HFNT-HVSI	2	2	5
BL6J_STRG.19929.1_Zfp600_1	coding	DCTK-DCTK-DGSV-QSHI-DCTK-DFTK-DGSV-QSHI-QSPI-DGSV-QSHI-DSSV-DGSV-DGYV-HGSV-ENSR-RSHI-QCHI	3	0	0
BL6J_STRG.19932.2_Zfp_MB022	coding	HFHI-QSHI-EGNI-QSHI-EGHI-EGHI-KFSI-FGSI-EGCI	1	0	0
BL6J_STRG.19939.1_Zfp_MB023	coding	DCTK-DGYV-DGYV-QSHF-DFIK-DGYV-DGYV-QSHI-DFIK-DFTK-DGYV-QSHI-QSHI-DFTK-DGYV-DGYV	2	1	0
BL6J_STRG.19941.2_Zfp_MB024	coding	HFHI-QSHI-EGNI-QSHI-EGHI-EGHI-KFSI-FGSI-EGCI-FGSI-EGKI	-
BL6J_STRG.19944.3_Zfp_MB025	coding	DCTK-DGSV-QSHI-DFTK-DFTN-DGSV-QSHI-DFTK-DFTK-DGSV-ESHI-DGSV-DSSV-DGYV-HGSV-ENGR-RSHI-QCHI	1	0	0
BL6J_STRG.19946.1_Zfp_MB026	coding	HFNM-KSSI-QSNI-GGSI-ESSI-QSNI-QSNI-RFHI-QSYI-EGSI-RFHI-QSHI	2	0	0
BL6J_STRG.19947.1_Zfp_MB027	coding	HFHI-QSHI-EGNI-QSHI-EGHI-EGHI-KFSI-FGSI-EGCI-FGSI-EGKI	-
BL6J_STRG.19951.1_Zfp600_2	coding	DCTK-DCTK-DGSV-QSHI-DCTK-DFTK-DGSV-QSHI-QSPI-DGSV-QSHI-DSSV-DGSV-DGYV-HGSV-ENSR-RSHI-DGSV-HGSV-ENSR-RSHI-QCHI	1	0	0
BL6J_STRG.19953.1_Zfp_MB028	coding	HFNM-KSSI-QSNI-GGSI-ESSI-KPNI-QSYI-TGNI-KSKI-KSKI-ENSI-RFYI-QSCI-TGNI-QSHI	2	0	0
BL6J_STRG.19956.2_Zfp_MB029	coding	HFHI-QSHI-EGNI-QSHI-EGHI-EGHI-KFSI-FGSI-EGCI-FGSI-EGKI	-
BL6J_STRG.19963.1_Zfp_MB030	coding	DCTK-DGYV-DGYV-QSHF-DFIK-DGYV-DGYV-QSHI-DFIK-DFTK-DGYV-QSHI-QSHI-DFTK-DGYV-DGYV	-
BL6J_STRG.19965.6_Zfp_MB031	coding	HFHI-QSHI-EGNI-QSHI-EGHI-EGHI-KFSI-FGSI-EGCI-FGSI-EGKI	-
BL6J_STRG.19971.1_Zfp_MB033	coding	HFNM-KSSI-QSNI-GGSI-ESSI-QSNI-QSNI-RFHI-QSYI-EGSI-RFHI-QSHI	-
BL6J_STRG.19974.1_Zfp_MB034	coding	HFHI-QSHI-EGNI-QSHI-EGHI-EGHI-KFSI-FGSI-EGCI-FGSI-EGKI	-
BL6J_STRG.19976.1_Zfp_MB035	coding	DCTK-DCTK-DGSV-QSHI-DCTK-DFTK-DGSV-QSHI-QSPI-DGSV-QSHI-DSSV-DGSV-DGYV-HGSV-ENSR-RSHI-QCHI	-
BL6J_STRG.19977.2_Zfp_MB036	coding	NFNM-DTSI-ESSI-ESSI-QSYI-KSNI-QSHI-QSYI-TGNI-ESSI-KSKI-ESSI-ESSI-QSYI-KSNI-QSHI-QSYI-TGNI-QSQI	1	0	0
BL6J_STRG.19980.11_Zfp_MB037	coding	HSHI-HFSM-QSHV-HSHS-KGSI-HSHI-RFHI	1	0	0
BL6J_STRG.19982.1_Zfp600_3	coding	DCTK-DCTK-DGSV-QSHI-DCTK-DFTK-DGSV-QSHI-QSPI-DGSV-QSHI-DSSV-DGSV-DGYV-HGSV-ENSR-RSHI-QCHI	-
BL6J_STRG.19984.1_new_Gm21411	coding	HFNM-KSSI-QSNI-GGSI-ESSI-KPNI-QSYI-TGNI-KSKI-KSKI-ENSI-RFYI-QSCI-TGNI-QSHI	-
BL6J_STRG.19988.3_Zfp989	coding	NFNM-DTSI-KSNI-HSHI-QSHI-ESSI-ESSI-VSSI-KSHI-VSSI-KSHI-ENII-RFHI-TGNI-QSHI	1	0	0
BL6J_STRG.19988.8_Rex2	coding	DCTK-DCTK-DGSV-QSHI-DCTK-EFTK-DGSV-KSHI-QSPI-DGSV-QSHI-HGSV-ENGR-RSHI-QCHI	1	0	0
BL6J_STRG.19992.4_Zfp991	coding	HFHI-QSHI-EGNI-QSHI-EGHI-EGHI-KFSI-FGSI-EGCI-FGSI-EGKI	-
BL6J_STRG.20003.3_Zfp988	coding	NFNM-ESSI-KSNI-QSCI-ESSI-RFHI-QSNI-ESSI-ESSI-ESSI-VSSI-KSNI-RLHI-RFHI	1	0	0
BL6J_STRG.20004.4_Zfp978	coding	DCTK-DGSV-QSHI-DGSV-DSSV-DGYV-HGSV-RSHI-QCHI	1	0	0
BL6J_STRG.20006.2_Zfp982	coding	QSHI-EGII-KSHI-ERKR-QYSD-QSSN-DRNR-DGSR-DGSR	-
BL6J_STRG.20011.1_Zfp985	coding	HFNA-HSRY-HFNA-HFNA-RFHI-GGSI-GGSI-GGSI-QSHI-HSHN	-
BL6J_STRG.20013.3_Zfp979	coding	HFNM-QSLN-HVSI-HFNT-HVSI	-
BL6J_STRG.20014.3_Zfp534	coding	NFNM-DTSI-ESSI-ESSI-QSYI-KSNI-QSHI-QSYI-TGNI-ESSI-KSKI-ENSI-QSYI-TGNI-QSQI	1	0	0
BL6J_STRG.20018.1_Zfp984	coding	HSHI-HFSM-QSHV-HSHS-KGSI-HSNI-HSHS-RFHI-QSNI-EGSI-RFHI	1	1	3
BL6J_STRG.20021.1_Zfp933	coding	YSQR-QGHI-DSQI-QINI-QGHI-DSQI-QSNI-QINI-RYHC-QHSI-DSHR-QSYI	1	1	1

### Sheet: 129S1_fingerprints
transcript_protein	category	fingerprints	arrays in 129S1	arrays in BL6J	arrays in CAST
129S1_STRG.19329.1	coding	HFNM-HFNI-RFHI-HSHN-EGSI-QSSI-TGNI-HCHN-EGSI-QSSI-KGNI-QSYI-RSHI	1	1	1
129S1_STRG.19334.1	coding	HSHI-HFSM-EGSI-HSHS-KGSI-HSNI-HSHS-RFHI-QSDI-HSHS-RFHI-QSDI-HSHS-RFHI-RFHI-QSDI-HSHS-RFHI-QSNI-EGSI-RFHI	1	0	1
129S1_STRG.19339.1	coding	DFTK-DGSV-QSHI-DSSV-DGSV-DGYV-HGSV-ENGR-DSSV-DGNV-DGYV-HGSV-ENGR	1	0	1
129S1_STRG.19342.8	coding	QSHF-EGSI-GGNI-QYYI-DGPI-VCSI-GGNI-HSHI-EGSI-HSHN-EGST-RFDI-DRTR-EGST-EGST	4	1	1
129S1_STRG.19344.4	coding	HSYI-HFSM-HSHS-QSHV-QSNI-ESSI-RFHI	1	0	0
129S1_STRG.19347.3	coding	NFNM-ESSI-QSCI-ERSI-ESSI-KSNI-QSCI-ESSI-KSNI-QSCI-ESSI-RFHI-QSNI-ERSI-ERSI-ERSI-VSSI-KSNI-ENII-RFHI	2	0	0
129S1_STRG.19349.1	coding	DCTK-DGSV-QSHI-QSPI-DGSV-QSHI-DGSV-DSSV-DGYV-HGSV-ENGR-RSHI-QCHI	1	0	0
129S1_STRG.19354.2	coding	HFHI-QSHI-EGNI-QSHI-EGHI-EGHI-KFSI-FGSI-EGCI-FGSI-EGKI	8	9	6
129S1_STRG.19360.1	coding	DCTK-DCTK-DGSV-QSHI-DCTK-EFTK-DGSV-KSHI-QSPI-DGSV-QSHI-DSSV-DGSV-DGYA-HGSV-RSHI-DHSR	1	0	1
129S1_STRG.19366.4	coding	HFHI-QSHI-EGNI-QSHI-EGHI-EGHI-KFSI-FGSI-EGCI-FGSI-EGKI	-
129S1_STRG.19371.4	coding	NFNM-DTSI-ESSI-KSNI-QSCI-ESSI-KSNI-QSCI-ESSI-RFHI-QSNI-ESSI-ESSI-ESSI-VSSI-KSNI-RFHI-RFHI	1	0	1
129S1_STRG.19378.1	coding	DCTK-DGSV-QSHI-DFTK-DFTK-DGSV-QSHI-QSPI-DGSV-QSHI-DGSV-DSSV-DGYV-HGSV-RSHV-QCHI	1	0	0
129S1_STRG.19391.5	coding	DCTK-DGSV-RSHI-DGSK-DCTK-DGSV-QSHI-QSHI-DGSV-DSSV-DGYV-HGSV-ENGT-RSHI-QCHI	1	0	0
129S1_STRG.19396.3	coding	HFNM-QSLN-HVSI-HFNT-HVSI	2	2	5
129S1_STRG.19400.12	coding	QSHI-EGII-KSHI-ERKR-QYSD-QSSN-DRNR-DGSR-DGSR	2	2	1
129S1_STRG.19400.4	coding	HFNA-HSRY-HFNA-HFNA-RFHI-GGSI-GGSI-GGSI-QSHI-HSHN	2	2	1
129S1_STRG.19403.1	coding	DCTK-DGSV-RSHI-DGSK-DFTK-DGSV-QSHI-QSHI-DGSV-DSSV-DGYV-HGSV-ENGT-RSHI-QCHI	1	0	0
129S1_STRG.19410.10	coding	HFHI-QSHI-EGNI-QSHI-EGHI-EGHI-KFSI-FGSI-EGCI-FGSI-EGKI	-
129S1_STRG.19410.1	coding	HFHI-QSHI-EGNI-QSHI-EGHI-EGHI-KFSI-FGSI-EGCI-FGSI-EGKI	-
129S1_STRG.19411.1	coding	DCTK-DGYV-DGYV-QSHF-DFIK-DGYV-DGYV-QSHI-DFIK-DFTK-DGYV-QSHI-QSHI-QCHI	1	0	0
129S1_STRG.19419.1	coding	DCTK-DGSV-QSHI-DCTK-EFTK-DGSV-KSHI-QSHI-DSSV-DGSV-DGYV-HGSV-ENGR-QCHI	2	0	0
129S1_STRG.19423.4	coding	NFNM-DTSI-KSNI-QSYI-ESSI-QSHI-QSNI-ESSI-ESSI-ESSI-VSSI-KSHI-ENII-RFHI-QSHI	2	0	0
129S1_STRG.19433.2	coding	QSHI-EGSI-QSHI-QSHI-QYHN-EGKR-QIVN-EGSR-DSNN-QSHN-RFEI-EGSR-HSHI	3	0	0
129S1_STRG.19434.2	coding	QSHF-EGSI-GGNI-QYYI-DGPI-VCSI-GGNI-HSHI-EGSI-HSHN-EGST-RFDI-DRTR-EGST-EGST	-
129S1_STRG.19437.1	coding	DCTK-DGSV-RSHI-DGSK-DFTK-DGSV-QSHI-QSHI-DGYV-DSSV-DCTK-DGSV-QSHI-DCTK-EFTK	1	0	0
129S1_STRG.19439.1	coding	DFTK-DGSV-QSHI-DSSV-DSSV-HGSV-HGSV-QSHI-QSHI-DGSV-QSHI-DSSV-DSSV-DSSV-DGSV-HGSV-HGSV-HGSV-QSHI-NSNI	2	0	1
129S1_STRG.19445.2	other	QSHI-EGSR-RGTI-EGNR
129S1_STRG.19446.3	coding	HFNM-HFNI-RFHI-HSHN-TGNI-EGSI-QSSI-KGNI-DSHN-TGNI-QSSI-KDNI-DSHN-EGSI-KSGI-KDNI-QSHI-RSHI	1	0	1
129S1_STRG.19447.2	other	PSHI-EGSR-RGTI-QFNS-EGNR-RSHI
129S1_STRG.19449.2	coding	HFYM-QSHI-HSHS-EGHI-EGSI-QSQI-QSHI-HPHD	2	0	1
129S1_STRG.19450.4	coding	DCTK-DCTK-DGSV-QSHI-DCTK-DFTK-DGSV-QSHI-QSPI-DGSV-QSHI-DSSV-DGSV-DGYV-HGSV-ENGR-RSHI-QCHI	1	0	2
129S1_STRG.19454.12	coding	HSHI-HFSM-QSHV-HSHS-KGSI-HSNI-HSHS-RFHI-QSNI-EGSI-RFHI	1	1	3
129S1_STRG.19461.1	coding	NFNM-ESSI-QSCI-ERSI-ESSI-KSNI-QSCI-ESSI-KSNI-QSCI-ESSI-RFHI-QSNI-ERSI-ERSI-ERSI-VSSI-KSNI-ENII-RFHI	-
129S1_STRG.19464.2	coding	HFNM-QSLN-HVSI-HFNT-HVSI	-
129S1_STRG.19467.2	coding	HFNA-HSRY-HFNA-HFNA-RFHI-GGSI-GGSI-GGSI-QSHI-HSHN	-
129S1_STRG.19472.2	coding	QSHF-EGSI-GGNI-QYYI-DGPI-VCSI-GGNI-HSHI-EGSI-HSHN-EGST-RFDI-DRTR-EGST-EGST	-
129S1_STRG.19479.7	coding	QSHI-EGSI-QSHI-QSHN-QSHT-QYHN-QYHN-EGQR-VGNR-EGII-QSHI-EGKR-QIVN-EGSR-DGNR-QSHN-RFKI-EGSR-HSHI	1	0	0
129S1_STRG.19485.1	other	PSHN-EGTR-RGTI-QFNS-EGNR-RSHI
129S1_STRG.19492.3	coding	DSSV-DGSV-DGYV-HGSV-ENGR-DSSV-DGSV-DGYV-HGSV-ENGR-RSHI	1	0	0
129S1_STRG.19497.14	other	HFHI-QSHI-EGNI-QSHI-EGHI-EGHI-KFSI-FGSI-EGCI-FGSI-EGKI
129S1_STRG.19497.21	other	HFHI-QSHI-EGNI-QSHI-EGHI-EGHI-KFSI-FGSI-EGCI-FGSI-EGKI
129S1_STRG.19497.6	coding	HFHI-QSHI-EGNI-QSHI-EGHI-EGHI-KFSI-FGSI-EGCI-FGSI-EGKI	-
129S1_STRG.19501.2	coding	DCTK-DGYV-DGYV-QSHF-DFIK-DGYV-DGYV-QSHI-DFIK-DFTK-DGYV-QSHI-QSHI-DFTK-DGYV-DGYV	1	2	0
129S1_STRG.19509.2	coding	DCTK-DGSV-QSHI-DFTK-DFTK-DGSV-QSHI-QSPI-DGSV-QSHI-DGSV-DSSV-DGYV-HGSV-RSHI-QCHI	1	0	0
129S1_STRG.19513.1	coding	HSYI-HFSM-HSHS-QSHV-HSHS-RFHI-ESSI-RFHI	1	1	2
129S1_STRG.19517.2	coding	DCTK-DGSV-QSHI-QSHI-DGYV-DSSV-DFTK-DGSV-QSHI-DGSV-DSSV-DGYV-DGYV-HGSV-ENGR-RSHI-QCHI	1	0	0
129S1_STRG.19519.3	coding	QSHI-EGII-KSHI-ERKR-QYSD-QSSN-DRNR-DGSR-DGSR	-
129S1_STRG.19520.3	coding	QSHI-EGSI-QSHI-QSHI-QYHN-EGKR-QIVN-EGSR-DSNN-QSHN-RFEI-EGSR-HSHI	-
129S1_STRG.19526.1	other	PSHI-EGSR-RGTI-QFNS-EGNR-RSHI
129S1_STRG.19532.2	coding	DCTK-DGSV-QSHV-DFTK-DFTK-DGSV-QSHI-QSHI-DFTK-DGSV-DGYV-RSHI-QCHI	1	0	0
129S1_STRG.19535.1	coding	HFHI-QSHI-EGNI-QSHI-EGHI-EGHI-KFSI-FGSI-EGCI-FGSI-EGKI	-
129S1_STRG.19539.1	coding	DCTK-DGSV-QSHI-DCTK-EFTK-DGSV-KSHI-QSHI-DSSV-DGSV-DGYV-HGSV-ENGR-QCHI	-
129S1_STRG.19543.1	coding	NFNM-DTSI-KSNI-QSYI-ESSI-QSHI-QSNI-ESSI-ESSI-ESSI-VSSI-KSHI-ENII-RFHI-QSHI	-
129S1_STRG.19547.2	other	PSHN-EGTR-RGTI-QFNS-EGNR-RSHI
129S1_STRG.19551.5	coding	QSHI-EGSI-QSHI-QSHI-QYHN-EGKR-QIVN-EGSR-DSNN-QSHN-RFEI-EGSR-HSHI	-
129S1_STRG.19553.21	coding	QSHF-EGSI-GGNI-QYYI-DGPI-VCSI-GGNI-HSHI-EGSI-HSHN-EGST-RFDI-DRTR-EGST-EGST	-
129S1_STRG.19556.1	coding	DCTK-DGSV-RSHI-DGSK-DFTK-DGSV-QSHI-QSHI-DGYV-DSSV-DGYV-HGSV-ENGR-RSHI-QCHI	1	0	0
129S1_STRG.19558.2	coding	HFNM-KSSI-QSNI-GGSI-ESSI-KPNI-ENSI-QSYI-TGNI-KSNI-KSKI-ENSI-RFYI-QSCI-TGNI-QSHI	1	0	0
129S1_STRG.19560.1	coding	HFHI-QSHI-EGNI-QSHI	1	0	0
129S1_STRG.19564.1	coding	DCTK-DCTK-DGSV-QSHI-DCTK-DFTK-DGSV-QSHI-QSPI-DGSV-QSHI-DSSV-DGSV-HGYV-HGSV-ENSR-RSHI-QCHI	1	0	0
129S1_STRG.19567.1	coding	HFNM-KSSI-QSNI-GGSI-ESSI-KPNI-ENSI-QSYI-TGNI-KSKI-ENSI-RFYI-QSCI-TGNI-QSHI	1	0	0
129S1_STRG.19571.1	coding	HFHI-QSHI-EGNI-QSHI-EGHI-EGHI-KFSI-FGSI-EGCI-FGSI-EGKI	-
129S1_STRG.19579.1	other ('resurrected' array)	DCTK-DCTK-DGSV-QSHI-QSPI-DGSV-QSHI-HGSV-ENGR-RSHI-QCHI
129S1_STRG.19583.2	coding	HFNM-ESSI-KSHI-KSHI-ESSI-EGSI-EGSI-GGSM-KSHI-ENSI-RFHI-QSFI-QSFI-TGNI-TGNI-QSHI	1	0	0
129S1_STRG.19583.3	coding	HFNM-ESST-RFDI-ENSV-RFRI-ENSV-TGNI-TGHI-HSHN-ENSI-TGNI-HSHN	1	0	0
129S1_STRG.19585.7	coding	QSHI-EGII-KSHI-ERKR-QYSD-DRNR-DGSR-KYSN-KYSN-EGKI-QPHN-RFEI-EGKI	1	0	1
129S1_STRG.19587.1	coding	QSHI-EGHI-QSNI-KRNI-QCNS-EGHI-QSHI-NDSF-QYHI-GSYI-RSHI-DGNI	1	0	1
129S1_STRG.19590.2	coding	DFTK-DGSV-QSHI-DSSV-DSSV-HGSV-HGSV-QSHI-QSHI-DGSV-QSHI-DSSV-DSSV-DSSV-DGSV-HGSV-HGSV-HGSV-QSHI-NSNI	-
129S1_STRG.19595.3	other	QSHI-EGSR-RGTI-EGNR
129S1_STRG.19599.4	coding	HFNM-HFNI-RFHI-HSHN-TGNI-EGSI-QSSI-KGNI-DSHN-TGNI-QSSI-KDNI-DSHN-EGSI-KCGI-KDNI-QSHI-RSHI	1	0	0
129S1_STRG.19600.1	other	PSHI-EGSR-RGTI-QFNS-EGNR-RSHI
129S1_STRG.19603.3	coding	HFYM-QSHI-HSHS-EGHI-EGSI-QSQI-QSHI-HPHD	-
129S1_STRG.19604.5	coding	DCTK-DGSV-RSHI-GGYV-HGSV-ENGT-DFTK-QSHI-QSHI-DGSV-DSSV-GGYV-HGSV-ENGT-RSHI-QCHI	1	0	1
129S1_STRG.19614.1	coding	HFNM-HFNI-RFHI-HSHN-EGSI-KSSI-TGNI-HSHN-EGSI-QSGI-KDNI-QSHI-RSHI	1	0	1
129S1_STRG.19616.2	coding	HFHI-QSHI-EGNI-QSHI-EGHI-EGHI-KFSI-FGSI-EGCI-FGSI-EGKI	-
129S1_STRG.19618.10	other	QSHI-DGSV-DGSV-QSHI-DFTK-DLTR-EGSV-QSHI-QSPI-DGSV-QFHI-DGSV-DGYV-EIGR-RSHI-QCHI
129S1_STRG.19618.8	coding	DGSV-DGSV-QSHI-DFTK-DLTR-EGSV-QSHI-QSPI-DGSV-QFHI-DGSV-DGYV-EIGR-RSHI-QCHI	1	0	1
129S1_STRG.19620.1	coding	YSQR-QGHI-DSQI-QINI-QGHI-DSQI-QSNI-QINI-RYHC-QHSI-DSHR-QSYI	1	1	1
129S1_Zfp_MB129_001	likely_coding	HSYI-HFSM-HSHS-QSHV-HSHS-RFHI-ESSI-RFHI
129S1_Zfp_MB129_002	likely_coding	HSYI-HFSM-HSHS-QSHV-HSHS-RFHI-ESSI-RFHI

### Sheet: CAST_fingerprints
transcript_protein	category	fingerprints	arrays in CAST	arrays in BL6J	arrays in 129S1
CAST_STRG.11244.4	pseudogene	QSHI-EGSR-RGTI-QFNS-EGNR-RSHI
CAST_STRG.11246.3	coding	HFNM-HFNI-RFHI-HSHN-EGSI-QSSI-TGNI-HCHN-EGSI-QSSI-KGNI-QSYI-RSHI	1	1	1
CAST_STRG.11248.3	coding	HSHI-HFSM-EGSI-HSHS-KGSI-HSNI-HSHS-RFHI-QSDI-HSHS-RFHI-QSDI-HSHS-RFHI-RFHI-QSDI-HSHS-RFHI-QSNI-EGSI-RFHI	1	0	1
CAST_STRG.11254.7	coding	DFTK-DGSV-QSHI-DSSV-DGSV-DGYV-HGSV-ENGR-DSSV-DGNV-DGYV-HGSV-ENGR-RSHI	1	0	1
CAST_STRG.11256.3	coding	QSHF-EGSI-GGNI-QYYI-DGPI-VCSI-GGNI-HSHI-EGSI-HSHN-EGST-RFDI-DRTR-EGST-EGST	1	1	4
CAST_STRG.11265.1	coding	QSHI-EGSI-QSHI-QSHI-QSHT-QYHN-EGKM-QIVN-EGSR-DSNK-QSHN-RFEI-EGSR-HSHI	1	1	0
CAST_STRG.11269.2	pseudogene	PSHN-EGTR-RGTI-QFNS-EGNR-RSHI
CAST_STRG.11274.5	coding	NFNM-KSNI-QSYI-ESSI-QSHI-QSNI-ESSI-ESSI-ESSI-VSSI-KSHI-ENII-RFHI-QSHI	1	1	0
CAST_STRG.11276.2	coding	DCTK-DCTK-DGSV-QSHI-DCTK-EFTK-DGSV-KSHI-QSPI-DGSV-QSHI-DSSV-DGSV-DGYA-HGSV-RSHI-DHSR	1	0	1
CAST_STRG.11284.1	coding	HFHI-QSHI-EGNI-QSHI-EGHI-EGHI-KFSI-FGSI-EGCI-FGSI-EGKI	6	9	8
CAST_STRG.11289.7	coding	HSYI-HFSM-HSHS-QSHV-HSHS-RFHI-ESSI-RFHI	2	1	1
CAST_STRG.11293.6	coding	NFNM-DTSI-ESSI-KSNI-QSCI-ESSI-KSNI-QSCI-ESSI-RFHI-QSNI-ESSI-ESSI-ESSI-VSSI-KSNI-RFHI-RFHI	1	0	1
CAST_STRG.11304.1	coding	DCTK-DGSV-QSHI-DFTK-DFTK-DGSV-QSPI-DGSV-QSHI-DGSV-DSSV-DGYV-HGSV-RSHI-QCHI	1	0	0
CAST_STRG.11307.1	coding	DFTK-DGSV-QSHI-DFTK-DFTK-DGSV-QSHI-QSPI-DGSV-QSHI-DGSV-DSSV-DGYV-HGSV-RSHV-QCHI	1	0	0
CAST_STRG.11308.3	coding	HSYI-HFSM-HSHS-QSHV-HSHS-RFHI-ESSI-RFHI	-
CAST_STRG.11311.4	coding	DCTK-DGSV-RSHI-DGSK-DFTK-DGSV-QSHI-QSHI-DGYV-DSSV-DFTK-DGSV-QSHI-DGSV-DSSV-DGYV-DGYV-HGSV-ENGR-RSHI-QCHI	1	1	0
CAST_STRG.11317.4	coding	QSHI-EGII-KSHI-ERKR-QYSD-QSSN-DRNR-DGSR-DGSR	1	2	2
CAST_STRG.11322.1	coding	HFNA-HSRY-HFNA-HFNA-RFHI-GGSI-GGSI-GGSI-QSHI-HSHN	1	2	2
CAST_STRG.11325.1	coding	HFNM-QSLN-HVSI-HFNT-HVSI	5	2	2
CAST_STRG.11327.1	coding	HFNM-KSSI-QSHI-QSHI-QSHI-ESSI-QSYI-EGTI-RFHI-QSHI	1	0	0
CAST_STRG.11333.1	coding	HFHI-QSHI-EGNI-QSHI-EGHI-EGHI-KFSI-FGSI-EGCI-FGSI-EGKI	-
CAST_STRG.11337.3	coding	DCTK-DCTK-DGSV-QSHI-DCTK-DCTK-EFTK-DGSV-QSHI-DSSV-DGSV-DGYV-HGSV-ENGR-QCHI	1	0	0
CAST_STRG.11339.3	coding	NFNM-ESSI-KSNI-QSHI-ESSI-RFHI-QSNI-ESSI-ESSI-ESSI-ESSI-RFHI-ENII-RFHI-QSHI	3	0	0
CAST_STRG.11344.4	pseudogene / other	PSHN-RGTI-QFNS-EGNR-RSHI
CAST_STRG.11348.1	pseudogene / other	EGSI-QSHI-QSHS-QYHN-EGQR-VGNR-EGII-QSHI-EGKR-QIVN-EGSR-DSNK-QSHN-RFEI-EGSR-HSHI
CAST_STRG.11353.2	coding	HSHI-HFSM-QSHV-HSHS-KGSI-HSNI-HSHS-RFHI-QSNI-EGSI-RFHI	3	1	1
CAST_STRG.11357.1	other	HFNI-ESSI-ESSI-KSNI-ENSI-ESSI-QSNI-ESSI-ESSI-ESSI-ESSI-ESSI-HFHI-QSNI-ESSI-ESSI-ESSI-ESSI-ESSI-ESSI-ESSI-ESSI-KSNI-HSHI-ESSI-QSNI-ESSI-QSNI-ESKI
CAST_STRG.11361.1	coding	HFNM-QSLN-HVSI-HFNT-HVSI	-
CAST_STRG.11363.2	coding	QSHF-EGSI-GGNI-QYYI-VCSI-GGNV-RFDI-QGSI-EGST	4	0	0
CAST_STRG.11366.4	coding	DCTK-DCTK-DGSV-QSHI-DCTK-DFTK-DGSV-QSHI-QSPI-DGSV-QSHI-DSSV-DGSV-DGYV-HGSV-ENGR-RSHI-QCHI	2	0	1
CAST_STRG.11371.3	coding	NFNM-ESSI-KSNI-QSHI-ESSI-RFHI-QSNI-ESSI-ESSI-ESSI-ESSI-RFHI-ENII-RFHI-QSHI	-
CAST_STRG.11374.3	pseudogene / other	PSHN-RGTI-QFNS-EGNR-RSHI
CAST_STRG.11379.1	pseudogene / other	QSHI-EGSI-QSHI-QSHS-QYHN-EGQR-VGNR-EGII-QSHI-EGKR-QIVN-EGSR-DSNK-QSHN-RFEI-EGSR-HSHI
CAST_STRG.11384.1	coding	HSHI-HFSM-QSHV-HSHS-KGSI-HSNI-HSHS-RFHI-QSNI-EGSI-RFHI	-
CAST_STRG.11388.2	other	HFNI-ESSI-ESSI-KSNI-ENSI-ESSI-QSNI-ESSI-ESSI-ESSI-ESSI-ESSI-HFHI-QSNI-ESSI-ESSI-ESSI-ESSI-ESSI-ESSI-ESSI-ESSI-KSNI-HSHI-ESSI-QSNI-ESSI-QSNI-ESKI-ENSI-QSNI-ESSI-ESSI-ESSI-KSNI-HSHI
CAST_STRG.11391.3	coding	HFNM-QSLN-HVSI-HFNT-HVSI	-
CAST_STRG.11393.1	coding	QSHF-EGSI-GGNI-QYYI-VCSI-GGNV-RFDI-QGSI-EGST	-
CAST_STRG.11398.3	coding	DCTK-DCTK-DGSV-QSHI-DCTK-DFTK-DGSV-QSHI-QSPI-DGSV-QSHI-DSSV-DGSV-DGYV-HGSV-ENGR-RSHI-QCHI	-
CAST_STRG.11403.4	coding	NFNM-ESSI-KSNI-QSHI-ESSI-RFHI-QSNI-ESSI-ESSI-ESSI-ESSI-RFHI-ENII-RFHI-QSHI	-
CAST_STRG.11406.MB	other / coding?	PSHN-RGTI-QFNS-EGNR-RSHI
CAST_STRG.11408.2	other / coding?	QSHI-EGSI-QSHI-QSHS-QYHN-EGQR-VGNR-EGII-QSHI-EGKR-QIVN-EGSR-DSNK-QSHN-RFEI-EGSR-HSHI
CAST_STRG.11413.4	coding	HSHI-HFSM-QSHV-HSHS-KGSI-HSNI-HSHS-RFHI-QSNI-EGSI-RFHI	-
CAST_STRG.11420.2	coding	HFNM-QSLN-HVSI-HFNT-HVSI	-
CAST_STRG.11421.1	coding	QSHF-EGSI-GGNI-QYYI-VCSI-GGNV-RFDI-QGSI-EGST	-
CAST_STRG.11428.2	coding	DCTK-DGSV-DGSV-QSHI-DCTK-DFTK-DGSV-QSHI-QSPI-DGSV-QSHI-DSSV-DGSV-DGYV-HGSV-ENGR-RSHI-QCHI	1	0	0
CAST_STRG.11432.1	coding	NFNM-ESSI-KSNI-QSHI-ESSI-RFHI-QSNI-ESSI-ESSI-ESSI-ESSI-RFHI-ENII-RFHI-KSHI	1	0	0
CAST_STRG.11437.1	other / coding?	PSHN-RGTI-QFNS-EGNR-RSHI
CAST_STRG.11442.1	coding	QSHI-EGSI-QSHI-QSHN-QSHT-QYRN-EGQR-VGNR-EGII-QSHI-EGKR-QVDN-EGSR-DGNR-QSHN-RFEI-EGSR-HSHI	2	0	0
CAST_STRG.11447.1	pseudogene / other / coding?	QSHI-EGSI-QSHI-QSHS-QYHN-EGQR-VGNR-EGII-QSHI-EGKR-QIVN-EGSR-DSNK-QSHN-RFEI-EGSR-HSHI
CAST_STRG.11450.1	other / coding?	PSHN-RGTI-QFNS-EGNR-RSHI
CAST_STRG.11454.5	coding	NFNM-ESSI-ESSI-ESSI-ESSI-RFHI-QSNI-ESSI-ESSI-RFHI-ENII-RFHI-QSHI	1	0	0
CAST_STRG.11457.1	coding	DCTK-DCTK-DGSV-QSHI-DCTK-DCTK-EFTK-DGSV-KSHI-QSPI	1	0	0
CAST_STRG.11459.4	coding	HFHI-QSHI-EGNI-QSHI-EGHI-EGHI-KFSI-FGSI-EGCI-FGSI-EGKI	-
CAST_STRG.11466.1	coding	HFNI-ESSI-ESSI-KSNI-ENSI-ESSI-QSHI-ESSI-QSNI-ESSI-ESSI-ESSI-KSNI-HSHI-ESSI-QSNI	1	0	0
CAST_STRG.11469.2	coding	HFNM-QSLN-HVSI-HFNT-HVSI	-
CAST_STRG.11471.1	coding	QSHF-EGSI-GGNI-QYYI-VCSI-GGNV-RFDI-QGSI-EGST	-
CAST_STRG.11479.1	coding	DCTK-DCTK-DGSV-QSYI-DCTK-DFTK-DGSV-QSHI-QSPI-DGSV-QSHI-DSSV-DGSV-DGYV-HGSV-ENGR-RSHI-QCHI	1	0	0
CAST_STRG.11480.3	coding	NFNM-ESSI-KSNI-QSHI-ESSI-ESSI-ESSI-ESSI-RFHI-ENII-RFHI-QSHI	1	0	0
CAST_STRG.11483.3	pseudogene / other / coding?	PSHN-RGTI-QFNS-EGNR-RSHI
CAST_STRG.11486.1	coding	QSHI-EGSI-QSHI-QSHN-QSHT-QYRN-EGQR-VGNR-EGII-QSHI-EGKR-QVDN-EGSR-DGNR-QSHN-RFEI-EGSR-HSHI	-
CAST_STRG.11493.1	pseudogene / other / coding?	NFNM-ESSI-ESSI-ESSI-ESSI-ESSI-ESSI-RFHI-ENII-RFHI-QSHI
CAST_STRG.11495.2	coding	DCTK-DCTK-DGSV-KSHI-QSPI-DGSV-QSHI-DCTK-EFTK-DGSV-KSHI-QSPI-DGSV-QSHI-DSSV-DGSV-DGYV-HGSV-ENGR-QCHI	1	0	0
CAST_STRG.11499.12	coding	HFHI-QSHI-EGNI-QSHI-EGHI-EGHI-KFSI-FGSI-EGCI-FGSI-EGKI	-
CAST_STRG.11502.1	coding	NFNM-ESSI-KSNI-QSCI-ESSI-RFHI-QSNI-ESSI-ESSI-ESSI-VSSI-KSNI-RFHI-RFHI	1	0	0
CAST_STRG.11505.1	coding	DFTK-DGSV-QSHI-QSPI-DGSV-QSHI-DSSV-DSSV-DGYV-HGSV-ENGR-RSHI-KSNI	1	0	0
CAST_STRG.11511.1	pseudogene / other / coding?	QSHI-EGSR-RGTI-QFNS-EGNR-RSHI
CAST_STRG.11517.2	coding	HFNM-HFNI-RFHI-HSHN-EGSI-KSSI-TGNI-HSHN-EGSI-QSGI-KGNI-QSHI-RSHI	1	0	0
CAST_STRG.11521.2	coding	HFHI-QSHI-EGNI-QSHI-EGHI-EGHI-KFSI-FGSI-EGCI-FGSI-EGKI	-
CAST_STRG.11525.4	coding	DGSV-DGSV-QSHI-DFTK-DLTR-EGSV-QSHI-QSPI-DGSV-QFHI-DGSV-DGYV-EIGR-RSHI-QCHI	1	0	1
CAST_STRG.11530.1	coding	QFCI-KGHI-EGKS-KGHI-QSHI-QSHI-EGKS-KGSI	1	0	0
CAST_STRG.11531.1	pseudogene / other / coding?	HFNM-ESST-RFDI-ENSV-RFRI-ENSV-TGNI-TGHI-HSHN-ENSI-ESSI-ESSI-ESSI-HFHI-QSNI-ESSI-ESSI-ESSI-ESSI-ESSI-HFHI-QSNI-ESSI-ESSI-ESSI-ESSI-ESSI-ESSI-ESSI-KSNI-HSHI-ESSI-ESSI-ESSI-ESSI-ESSI-ESSI-ESSI-HFHI-QSNI-ESSI-ESSI-ESSI-ESSI-ESSI-ESSI-ESSI-KSNI-HSHI-ESSI-ESSI-ESSI-ESSI-ESSI-ESSI-ESSI-KSNI-HSHI-ESSI-QSNI-ESSI-QSNI-ESKI
CAST_STRG.11534.1	coding	QSHI-EGII-KSHI-ERKR-QYSD-DRNR-DGSR-KYSN-KYSN-EGKI-QPHN-RFEI-EGKI	1	0	1
CAST_STRG.11537.1	coding	QSHI-EGHI-QSNI-KRNI-QCNS-EGHI-QSHI-NDSF-QYHI-GSYI-RSHI-DGNI	1	0	1
CAST_STRG.11539.1	coding	DFTK-DGSV-QSHI-DSSV-DSSV-HGSV-HGSV-QSHI-QSHI-DGSV-QSHI-DSSV-DSSV-DSSV-DGSV-HGSV-HGSV-HGSV-QSHI-NSNI	1	0	2
CAST_STRG.11547.1	pseudogene / other / coding?	QSHI-EGSR-RGTI-EGNR
CAST_STRG.11554.1	coding	HFNM-HFNI-RFHI-HSHN-TGNI-EGSI-QSSI-KGNI-DSHN-TGNI-QSSI-KDNI-DSHN-EGSI-KSGI-KDNI-QSHI-RSHI	1	0	1
CAST_STRG.11561.1	pseudogene / other / coding?	PSHI-EGSR-RGTI-QFNS-EGNR-RSHI
CAST_STRG.11565.4	coding	HFYM-QSHI-HSHS-EGHI-EGSI-QSQI-QSHI-HPHD	1	0	2
CAST_STRG.11567.1	coding	DCTK-DGSV-RSHI-GGYV-HGSV-ENGT-DFTK-QSHI-QSHI-DGSV-DSSV-GGYV-HGSV-ENGT-RSHI-QCHI	1	0	1
CAST_STRG.11574.1	pseudogene / other / coding?	PSHI-EGSI-EGNR-RSHI
CAST_STRG.11576.1	coding	HFNM-HFNI-RFHI-HSHN-EGSI-KSSI-TGNI-HSHN-EGSI-QSGI-KDNI-QSHI-RSHI	1	0	1
CAST_STRG.11577.1	coding	HFHI-QSHI-EGNI-QSHI-EGHI-EGHI-KFSI-FGSI-EGCI-FGSI-EGKI	-
CAST_STRG.11581.10	coding	DGSV-DGSV-QSHI-DFTK-DLTR-EGSV-QSHI-DGSV-QFHI-DGSV-DGYV-EIGR-RSHI-QCHI	1	0	0
CAST_STRG.11587.1	coding	YSQR-QGHI-DSQI-QINI-QGHI-DSQI-QSNI-QINI-RYHC-QHSI-DSHR-QSYI	1	1	1

### Sheet: summary
strain	total KZFP genes annotated	coding	pseudogene/other	different coding fingerprint arrays	fingerprint arrays unique to strain	fingerprint arrays shared BL6J and 129S1	fingerprint arrays shared BL6J and CAST	fingerprint arrays shared 129S1 and CAST	fingerprint arrays shared in all 3 strains
BL6J	63	55	8	38	25	1	3	NA	9
129S1	84	69	15	47	24	1	NA	13	9
CAST	86	64	22	45	20	NA	3	13	9
