## Supplementary Table 5 for "Young KRAB-zinc finger gene clusters are highly dynamic incubators of ERV-driven genetic heterogeneity in mice"

### Sheet: table_info
The table summarizes fingerprint analysis, peak over TE enrichment analysis and several motif analyses for all the KZFPs for which we have performed ChIP-seq experiments
Brief description of the individual columns:
KZFP	ID of the KZFP analyzed
transcript_ID	transcript ID of the KZFP analyzed
fingerprint_array	sequence of the fingerprint aminoacids in the zinc finger array
exactly_same_in_129S1	presence of an exactly matching fingerprint array in the 129S1 strain
exactly_same_in_CAST	presence of an exactly matching fingerprint array in the CAST strain
peak_fold_enrichment_cutoff	fold enrichment cutoff used to filter high confidence peaks
number_of_peaks	number of peaks retained after filtering
top_bound_TEs	TE(s) for which we observed good binding based on the permutation test with regioneR (pValue < 0.01) and manual data inspection in IGV
%TE(s)/total_peaks	percentage of peaks overlapping with the TEs in "top_bound_TEs" column
in_silico_predicted_target_motif	target motif predicted solely based on the KZFP aminoacidic sequence, using the Zinc Finger Recognition Code (ZiFRC) tool [ref.82]
MEME_motif	target motif identified by the meme-chip tool, solely based on the genomic sequences underlying peaks identified by ChIP-seq experiments
MEME_motif_centrally_enriched	is the identified MEME motif in the previous column centrally enriched?
MEME_motif_found_in_top_TE	is the identified MEME motif present in the top bound TE(s)?
RCADE_motif	target motif identified by combining the genomic sequences underlying peaks identified by ChIP-seq experiments and the KZFP aminoacidic sequence, using the RCADE tool [ref.44]
Finger_used_RCADE	zinc fingers that RCADE tool identified to be important to mediate target specificity
Total_number_of_fingers	total number of zinc fingers identified in the KZFP
RCADE_motif_found_in_top_TE	is the identified RCADE motif present in the top bound TE(s)?
Study	this column indicates whether the data has been generated in this study or previously published in Wolf et al. 2021
SRR#	SRA ID(s) of the unprocessed data

### Sheet: ChIPseq_extensive_analysis
KZFP	transcript_ID	fingerprint_array	exactly_same_in_129S1	exactly_same_in_CAST	peak_fold_enrichment_cutoff	number_of_peaks	top_bound_TEs	%TE(s)/total_peaks	in_silico_predicted_target_motif	MEME_motif	MEME_motif_centrally_enriched	MEME_motif_found_in_top_TE	RCADE_motif	Finger_used_RCADE	Total_number_of_fingers	RCADE_motif_found_in_top_TE	Study	SRR#
Zfp6003	BL6J_STRG.19982.1_Zfp600_3	DCTK-DCTK-DGSV-QSHI-DCTK-DFTK-DGSV-QSHI-QSPI-DGSV-QSHI-DSSV-DGSV-DGYV-HGSV-ENSR-RSHI-QCHI	no	no	10x	75	RLTR4_MM-int (maybe also MMERGLN-int)	69.3333	AGATGGGTCATTAACATCACCAGAATCATAAGAATCGCCGCCAGAATCGCCGCCT	RTTATAGAGATCA	yes	yes	CTCCTCTGATCTCTATAA	8--13	18	yes	This Study	TBD
Zfp_MB035	BL6J_STRG.19976.1_Zfp_MB035	DCTK-DCTK-DGSV-QSHI-DCTK-DFTK-DGSV-QSHI-QSPI-DGSV-QSHI-DSSV-DGSV-DGYV-HGSV-ENSR-RSHI-QCHI	no	no	10x	459	RLTR4_MM-int, MMETn-int	43.7908	AGATGGGTCATTAACATCACCAGAATCATAAGAATCGCCGCCAGAATCGCCGCCT	GGGTGRTTAGYTTTC	yes	yes	CTGATCTCTATAATTGGAAAACTAACCACC	5--14	18	yes	This Study	TBD
Zfp6001	BL6J_STRG.19929.1_Zfp600_1	DCTK-DCTK-DGSV-QSHI-DCTK-DFTK-DGSV-QSHI-QSPI-DGSV-QSHI-DSSV-DGSV-DGYV-HGSV-ENSR-RSHI-QCHI	no	no	10x	103	RLTR4_MM-int (maybe also RLTR6-int)	57.2816	AGATGGGTCATTAACATCACCAGAATCATAAGAATCGCCGCCAGAATCGCCGCCT	TTATAGAGATCAG	yes	yes	CTCCTCTGATCTCTATAACTGGAAAGTTAACCACCC	2--13	18	yes	This Study	TBD
Zfp6002	BL6J_STRG.19951.1_Zfp600_2	DCTK-DCTK-DGSV-QSHI-DCTK-DFTK-DGSV-QSHI-QSPI-DGSV-QSHI-DSSV-DGSV-DGYV-HGSV-ENSR-RSHI-DGSV-HGSV-ENSR-RSHI-QCHI	no	no	10x	114	RLTR4_MM-int (maybe also RLTR6-int)	40.3509	AGATGGGTCATTATCTGGGTCATTAACATCACCAGAATCATAAGAATCGCCGCCAGAATCGCCGCCT	ARGAAAARGGCCART	yes	yes	CTGGCCCTTTTC	18--21	22	yes	This Study	TBD
Zfp600	BL6J_STRG.19840.1_Zfp600	DCTK-DCTK-DGSV-QSHI-DCTK-EFTK-DGSV-KSHI-QSPI-DGSV-QSHI-DSSV-DGSV-DGYV-HGSV-RSHI-DHSR	no	no	5x	51	NA	NA	GTCTGGATTAACATCACCAGAATCATATGGATCGCCGCCAGAATCGCCGCCT	Not Centrally Enriched	no	NA	Not found	Not found	17	NA	This Study	TBD
Rex2	BL6J_STRG.19988.8_Rex2	DCTK-DCTK-DGSV-QSHI-DCTK-EFTK-DGSV-KSHI-QSPI-DGSV-QSHI-HGSV-ENGR-RSHI-QCHI	no	no	10x	128	MMETn-int, ETnERV-int	29.6875	AGATGGGTCATTAGAATCATATGGATCGCCGCCAGAATCGCCGCCT	CTRAACCWWWGTRAA	yes	yes	CGGCCTACCGCCTGATCCACA	2--8	15	no	This Study	TBD
Zfp_MB018	BL6J_STRG.19916.5_Zfp_MB018	DFTK-DGSV-QSHV-QSPI-DGSV-QSHI-DSSV-DGSV-DGYV-HGSV-ENGR	no	no	10x	171	RLTR4_MM-int	10.5263	GTCATTAACATCACCAGAATCATAAGAATCGCCT	TACTGKCCCTTTTCH	yes	yes	Not found	Not found	11	NA	This Study	TBD
Zfp_MB014	BL6J_STRG.19901.1_Zfp_MB014	DCTK-DGSV-RSHI-DGSK-DFTK-DGSV-QSHI-QSHI-DGYV-DSSV-DFTK-DGSV-QSHI-DGSV-DSSV-DGYV-DGYV-HGSV-ENGR-RSHI-QCHI	no	yes	10x	1252	L1MdGf_I	34.8243	AGATGGGTCATTAACAACACCATCAGAATCGCCACCAACAGAAGAATCGCCACCTGGATCGCCT	AACTGGCCACCTTCC	yes	yes	ATCTTCGTCTCCAGACAACTGGCCACCTTC	9--18	21	yes	This Study	TBD
Zfp978	BL6J_STRG.20004.4_Zfp978	DCTK-DGSV-QSHI-DGSV-DSSV-DGYV-HGSV-RSHI-QCHI	no	no	5x	24	L1MdA_III	20.8333	AGATGGATTAACACCATCAGAATCGCCT	GAGRAGCTRGARRRA	no	yes	Not found	Not found	9	NA	This Study	TBD
Zfp_MB003	BL6J_STRG.19816.16_Zfp_MB003	DCTK-DGSV-QSHI-DFTK-DFTK-DGSV-QSHI-DGSV-QSHI-DGSV-DSSV-DGYV-HGSV-GSHI-QCHI	no	no	5x	360	L1MdTf_II	3.33333	AGATGTATTAACACCATCAGAATCAGAATCGCCGCCAGAATCGCCT	GGGKGCGCCAGAGAA	no	yes	Not found	Not found	15	NA	This Study	TBD
Zfp_MB011	BL6J_STRG.19880.3_Zfp_MB011	DCTK-DGSV-QSHI-DFTK-DFTK-DGSV-QSHI-DGSV-QSHI-DGSV-DSSV-DGYV-HGSV-GSHI-QCHI	no	no	5x	296	IAPEz-int, IAPA_MM-int	11.4865	AGATGTATTAACACCATCAGAATCAGAATCGCCGCCAGAATCGCCT	ATTCAGAACTCTTCA	no	yes	Not found	Not found	15	NA	This Study	TBD
Zfp_MB025	BL6J_STRG.19944.3_Zfp_MB025	DCTK-DGSV-QSHI-DFTK-DFTN-DGSV-QSHI-DFTK-DFTK-DGSV-ESHI-DGSV-DSSV-DGYV-HGSV-ENGR-RSHI-QCHI	no	no	10x	56	NA	NA	AGATGGGTCATTAACACCATCTGCATCGCCGCCT	No motif found	NA	NA	Not found	Not found	18	NA	This Study	TBD
Zfp980	BL6J_STRG.19816.5_Zfp980	DFTK-DGSV-QSHI-DSSV-DGSV-DGSV-HDSV-ENGR-DSSV-DGSV-DGYV-HGSV-ENGR	no	no	5x	114	IAPEz-int	16.6667	GTCATTAACATCACCGTCATTATCATCACCAGAATCGCCT	RKKCAGWMSKCTTCA	no	yes	Not found	Not found	13	NA	This Study	TBD
Zfp_MB023	BL6J_STRG.19939.1_Zfp_MB023	DCTK-DGYV-DGYV-QSHF-DFIK-DGYV-DGYV-QSHI-DFIK-DFTK-DGYV-QSHI-QSHI-DFTK-DGYV-DGYV	yes	no	10x	300	ETnERV-int	11.6667	AGCATTATCATTATGAGCAGCAGAAACAGAAGTT	CCTCCGCATTTTTGG	yes	yes	ATAACACTAGGTAGATACTCCGCCGGA	5--13	16	yes	This Study	TBD
Zfp981	BL6J_STRG.19864.2_Zfp981	DCTK-DGYV-DGYV-QSHF-DFIK-DGYV-QCHI	no	no	5x	335	RLTR27 (maybe also MMERVK10C-int)	1.49254	AGAAACGCCCGAAACAACGCCT	YCSMCTCCCCAGCSG	no	yes	Not found	Not found	7	NA	This Study	TBD
Zfp933	BL6J_STRG.20021.1_Zfp933	YSQR-QGHI-DSQI-QINI-QGHI-DSQI-QSNI-QINI-RYHC-QHSI-DSHR-QSYI	yes	yes	5x	17	NA	NA	TTAGGCGTATGGAAAAAAAACAGAAAAAACAGAGTTT	Not Centrally Enriched	no	no	Not found	Not found	12	NA	Wolf et al. 2021	SRR7254899
Zfp982	BL6J_STRG.20006.2_Zfp982	QSHI-EGII-KSHI-ERKR-QYSD-QSSN-DRNR-DGSR-DGSR	yes	yes	10x	4746	RLTR13B1, RLTR13B4	9.06026	GTCGTCGACATACTAGGCT	AGACCCTCTGG	yes	yes	GCCGCAGAC	5--7	9	no	This Study	TBD
Zfp_MB016	BL6J_STRG.19908.2_Zfp_MB016	QSHI-EGSI-QSHI-QSHI-QYHN-EGKR-QIVN-EGSR-DSNK-QSHN-RFEI-EGSR-HSHI	no	no	10x	6183	IAPLTR1a_Mm, IAPLTR2a2_Mm	31.1176	GTCATGAGAGACGTCGTAGGCAGAAGAT	ACGTCCTAGGCGR	yes	yes	Not found	Not found	13	NA	This Study	TBD
Zfp_MB005	BL6J_STRG.19830.8_Zfp_MB005	QSHI-EGSI-QSHI-QSHI-QSHT-QYHN-EGKM-QIVN-EGSR-DSNK-QSHN-RFEI-EGSR-HSHI	no	yes	10x	747	IAPLTR2_Mm, IAPLTR2a2_Mm	34.2704	GTCATGAGAGACGTCGTATGCAGAAGAAGAT	TGATACGTCCTAGGC	yes	yes	TGATACGTCCTAGGCAGAGGATAA	2--9	14	yes	This Study	TBD
Zfp_MB004	BL6J_STRG.19826.7_Zfp_MB004	QSHF-EGSI-GGNI-QYYI-DGPI-VCSI-GGNI-HSHI-EGSI-HSHN-EGST-RFDI-DRTR-EGST-EGST	yes	yes	5x	54	L1MdTf_II	11.1111	ATCGCCTCGATCAGTATCAGTAACT	AGGRAYYCACMCMAT	no	yes	Not found	Not found	15	NA	This Study	TBD
Zfp991	BL6J_STRG.19992.4_Zfp991	HFHI-QSHI-EGNI-QSHI-EGHI-EGHI-KFSI-FGSI-EGCI-FGSI-EGKI	yes	yes	10x	111	ERVB4_1B-I_MM	53.1532	AGCATTATCATTATGAGCAGCAGAAACAGAAGTT	AGTTTCTGCTGTG	yes	yes	AGAAACTGATAA	1--4	11	yes	Wolf et al. 2021 (Gm13139)	SRR7254792, SRR7254793, SRR7254794, SRR7254795, SRR7254796, SRR7254797, SRR7254798
Zfp_MB031	BL6J_STRG.19965.6_Zfp_MB031	HFHI-QSHI-EGNI-QSHI-EGHI-EGHI-KFSI-FGSI-EGCI-FGSI-EGKI	yes	yes	10x	123	ERVB4_1B-I_MM	52.0325	AGCATTATCATTATGAGCAGCAGAAACAGAAGTT	TTGCACAGCAGAA	yes	yes	AGCAGAAACTGATAA	1--5	11	yes	This Study	TBD
Zfp_MB029	BL6J_STRG.19956.2_Zfp_MB029	HFHI-QSHI-EGNI-QSHI-EGHI-EGHI-KFSI-FGSI-EGCI-FGSI-EGKI	yes	yes	10x	186	ERVB4_1B-I_MM	45.1613	AGCATTATCATTATGAGCAGCAGAAACAGAAGTT	AGTTTCTGCTGTG	yes	yes	Not found	Not found	11	NA	This Study	TBD
Zfp_MB027	BL6J_STRG.19947.1_Zfp_MB027	HFHI-QSHI-EGNI-QSHI-EGHI-EGHI-KFSI-FGSI-EGCI-FGSI-EGKI	yes	yes	10x	94	ERVB4_1B-I_MM	60.6383	AGCATTATCATTATGAGCAGCAGAAACAGAAGTT	TTCTGCTGTGC	yes	yes	AGAAACTGATAA	1--4	11	yes	This Study	TBD
Zfp_MB024	BL6J_STRG.19941.2_Zfp_MB024	HFHI-QSHI-EGNI-QSHI-EGHI-EGHI-KFSI-FGSI-EGCI-FGSI-EGKI	yes	yes	10x	153	ERVB4_1B-I_MM	43.7908	AGCATTATCATTATGAGCAGCAGAAACAGAAGTT	AGTTTCTGCTGTG	yes	yes	AGCAGAAACTGA	2--5	11	yes	This Study	TBD
Zfp993	BL6J_STRG.19869.2_new_Zfp993	HFHI-QSHI-EGNI-QSHI-EGHI-EGHI-KFSI-FGSI-EGCI-FGSI-EGKI	yes	yes	10x	108	ERVB4_1B-I_MM	50.9259	AGCATTATCATTATGAGCAGCAGAAACAGAAGTT	GCACAGCAGAAACT	yes	yes	AGAAACTGA	2--4	11	no	This Study	TBD
Zfp992	BL6J_STRG.19858.7_Zfp992	HFHI-QSHI-EGNI-QSHI-EGHI-EGHI-KFSI-FGSI-EGCI-FGSI-EGKI	yes	yes	10x	131	LTRIS2, ERVB4_1B-I_MM	62.5954	AGCATTATCATTATGAGCAGCAGAAACAGAAGTT	KTTTMTGMTKWGCA	yes	yes	TTGCACAGCAGAAACTGA	2--7	11	yes	This Study	TBD
Zfp_MB022	BL6J_STRG.19932.2_Zfp_MB022	HFHI-QSHI-EGNI-QSHI-EGHI-EGHI-KFSI-FGSI-EGCI	no	no	10x	365	LTRIS2	69.3151	ATCATTATGAGCAGCAGAAACAGAAGTT	TCATAAAACAGATAG	yes	yes	AACAGATAGCGA	2--5	9	yes	This Study	TBD
Zfp_MB012	BL6J_STRG.19888.2_Zfp_MB012	HFHI-QSHI-EGNI-QSHI-EGHI-KFSI-FGSI-EGCI-FGSI	no	no	10x	98	LTRIS2	34.6939	ATTATCATTATGAGCAGAAACAGAAGTT	TTCCTCCACCCACCY	yes	yes	TAAAACAGATAGCGA	2--6	9	yes	This Study	TBD
Zfp984	BL6J_STRG.20018.1_Zfp984	HSHI-HFSM-QSHV-HSHS-KGSI-HSNI-HSHS-RFHI-QSNI-EGSI-RFHI	yes	yes	10x	314	IAPLTR4	90.4459	TGGATCAAATGGTGTAATATGTGTAGAATTAGTT	ATCAGCCCAGATGAC	yes	yes	CGTCATCTGGGCTGA	3--7	11	yes	Wolf et al. 2021 (Gm13157)	SRR7254808, SRR7254809
Zfp_MB013	BL6J_STRG.19895.3_Zfp_MB013	HSYI-HFSM-HSHS-QSHV-HSHS-RFHI-ESSI-RFHI	yes	yes	5x	72	L1MdTf_I	6.94444	TGGATCTGGTGTAGATGTATTTTTT	TTAGGAAATTDGTCT	no	yes	Not found	Not found	8	NA	This Study	TBD
Zfp_MB037	BL6J_STRG.19980.11_Zfp_MB037	HSHI-HFSM-QSHV-HSHS-KGSI-HSHI-RFHI	no	no	10x	54	IAPEz-int	64.8148	TGGAGTATGTGTAGAATTAGTT	TCRMCAGYCKSTTTT	yes	yes	Not found	Not found	7	NA	This Study	TBD
Zfp268	BL6J_STRG.19813.1_Zfp268	HSHI-HFSM-EGSI-HSHS-KGSI-QSDI-HSHS-RFHI-QSDI-HSHI-RFHI-QSDI-HSHS-RFHI-RFHI-QSDI-HSHS-RFHI-QSNI-EGSI-RFHI	no	no	5x	21	L1MdA_I	23.8095	TGGATCAAATGGTGTTCATGGTGGTGTTCATGGAGTTCATGGTGTTCAATGTGTATCATTAGTT	GABKCMCTMSARGDC	no	yes	Not found	Not found	21	NA	This Study	TBD
Zfp_MB001	BL6J_STRG.19855.3_Zfp_MB001	NFNM-DTSI-ESSI-KSNI-QSCI-ESSI-KSNI-QSCI-ESSI-RFHI-QSNI-ESSI-ESST-ESSI-VSSI-KSNI-RFHI-RFHI	no	no	10x	1153	IAPEz-int	4.24978	TGGTGGTAGATTATCACCATCAAATGGATCATATAGATCATATAGATCATCAATT	ATATCCCKCACAG	no	yes	GGGAGGAATCCTCCCACCCCCAAAGGGCCCCTAATCCCA	6--18	18	no	This Study	TBD
Zfp988	BL6J_STRG.20003.3_Zfp988	NFNM-ESSI-KSNI-QSCI-ESSI-RFHI-QSNI-ESSI-ESSI-ESSI-VSSI-KSNI-RLHI-RFHI	no	no	10x	182	RLTR47	6.59341	TGGTGGTAGATTATCATCATCAAATGGATCATATAGATCAATT	GGAGTGCCCTCATTG	no	yes	GAGAGGAATCCTCCCCCCCTCAAAGGGCAA	5--14	14	yes	This Study	TBD
Zfp_MB010	BL6J_STRG.19876.1_Zfp_MB010	NFNM-KSNI-QSCI-ESSI-KSNI-QSCI-QSCI-ESSI-QSNI-ESSI-ESSI-ESSI-VSSI-KSNI-ENII-RFHI	no	no	10x	43	L1MdF_II	4.65116	TGGGTCTAGATTATCATCATCAAAATCATAATATAGATCATATAGAATT	YTKYCTCYARYTCYT	no	yes	Not found	Not found	16	NA	This Study	TBD
Zfp986	BL6J_STRG.19820.1_new_Zfp986	NFNM-KSNI-QSCI-EGSI-QSNI-ESSI-ESSI-VSSI-KSNI-ENII-RFHI	no	no	10x	59	NA	NA	TGGGTCTAGATTATCATCAAAATCATATAGAATT	TCAAASTCMYAVWGC	NA	NA	AAGGCTCTCTTCAAACTCACACAGCAG	1--9	11	NA	This Study	TBD
Zfp987	BL6J_STRG.19838.1_Zfp987	NFNM-KSNI-QSYI-ESSI-QSHI-QSNI-ESSI-ESSI-ESSI-VSSI-KSHI-ENII-RFHI-QSHI	no	yes	10x	507	MMETn-int, ETnERV-int	28.9941	AGATGGGTCTGGATTATCATCATCAAAAGAATCTTATAGAATT	GGGGAGGCAGAGCCK	yes	yes	AAGGCTCTGCCTCCCCTCCCCAAAAGATAC	4--13	14	yes	Wolf et al. 2021 (Gm13051)	SRR7254788, SRR7254789, SRR7254790, SRR7254791
Zfp534	BL6J_STRG.20014.3_Zfp534	NFNM-DTSI-ESSI-ESSI-QSYI-KSNI-QSHI-QSYI-TGNI-ESSI-KSKI-ENSI-QSYI-TGNI-QSQI	no	no	5x	184	NA	NA	ATATATTTAATCTGGATCTATTTAAGATAGTTAATCATCATCAATT	RGKMGCTGTCCRTGG	yes	NA	Not found	Not found	15	NA	Wolf et al. 2021	SRR7254862
Zfp_MB036	BL6J_STRG.19977.2_Zfp_MB036	NFNM-DTSI-ESSI-ESSI-QSYI-KSNI-QSHI-QSYI-TGNI-ESSI-KSKI-ESSI-ESSI-QSYI-KSNI-QSHI-QSYI-TGNI-QSQI	no	no	10x	424	IAPLTR1a_Mm	39.3868	ATATATTTAAGATAGTTAATCATCTGGATCTATTTAAGATAGTTAATCATCATCAATT	CMTMTTTAGGAGMKW	yes	yes	TATTTAGGAGAGTTATCC	4--9	19	no	This Study	TBD
Zfp989	BL6J_STRG.19988.3_Zfp989	NFNM-DTSI-KSNI-HSHI-QSHI-ESSI-ESSI-VSSI-KSHI-VSSI-KSHI-ENII-RFHI-TGNI-QSHI	no	no	10x	53	IAPLTR1a_Mm	39.6226	AGATATTGGGTCTGGATTTGGATTATCATCAGAAGTTAGATCAATT	CCGTGACGTCAACTC	yes	yes	TGTGCTCTGCCTTCCCCGTGACGTCAACTCGGC	1--11	15	yes	Wolf et al. 2021 (Gm13150)	SRR7254800
Zfp_MB028	BL6J_STRG.19953.1_Zfp_MB028	HFNM-KSSI-QSNI-GGSI-ESSI-KPNI-QSYI-TGNI-KSKI-KSKI-ENSI-RFYI-QSCI-TGNI-QSHI	no	no	10x	1424	IAPEz-int	70.927	AGATATATATTGATCTGGTGGTATTTATAGATCATCAAATTGGATT	AATGGACCAGC	yes	yes	AGACATGGAGTGCTTGGG	10--15	15	yes	This Study	TBD
Gm21411	BL6J_STRG.19984.1_new_Gm21411	HFNM-KSSI-QSNI-GGSI-ESSI-KPNI-QSYI-TGNI-KSKI-KSKI-ENSI-RFYI-QSCI-TGNI-QSHI	no	no	10x	90	IAPEz-int	41.1111	AGATATATATTGATCTGGTGGTATTTATAGATCATCAAATTGGATT	GTATAAGCTGGTCCA	yes	yes	Not found	Not found	15	NA	This Study	TBD
Zfp_MB026	BL6J_STRG.19946.1_Zfp_MB026	HFNM-KSSI-QSNI-GGSI-ESSI-QSNI-QSNI-RFHI-QSYI-EGSI-RFHI-QSHI	no	no	10x	4106	IAPEz-int	26.2543	AGATGGATCTTATGGAAAAAAATCATCAAATTGGATT	ATATGGAATGGAGAG	yes	yes	TGGCAA	7--8	12	no	This Study	TBD
Zfp_MB015	BL6J_STRG.19905.2_Zfp_MB015	EGSI-GGNI-KSNI-QSYI-ESSI-QSHI-QSNI-ESSI-EKQN	no	no	10x	24	NA	NA	ATCAAAAGAATCTTATAGAACATCT	CCCTWCCYCMKCB	yes	yes	Not found	Not found	9	NA	This Study	TBD
Zfp_MB021	BL6J_STRG.19925.1_Zfp_MB021	HFNM-QSLN-HVSI-HFNT-HVSI	yes	yes	10x	81	RLTR27	2.46914	CTTAYA	No motif found	NA	NA	Not found	Not found	5	NA	This Study	TBD
Zfp979	BL6J_STRG.20013.3_Zfp979	HFNM-QSLN-HVSI-HFNT-HVSI	yes	yes	5x	43	L1MdTf_II	13.9535	CTTAYA	Not Centrally Enriched	no	NA	Not found	Not found	5	NA	This Study	TBD
Zfp_MB020	BL6J_STRG.19924.6_Zfp_MB020	HFNA-HSRY-HFNA-HFNA-RFHI-GGSI-GGSI-GGSI-QSHI-HSHN	yes	yes	10x	410	ERVB2_1-I_MM, RLTR9E	7.07317	AGTAGAATCATCATCTGGAATAATGGTAATT	CKGCAGCAATGDMAG	yes	yes	Not found	Not found	10	NA	This Study	TBD
Zfp985	BL6J_STRG.20011.1_Zfp985	HFNA-HSRY-HFNA-HFNA-RFHI-GGSI-GGSI-GGSI-QSHI-HSHN	yes	yes	10x	1179	RLTR9E	6.87023	AGTAGAATCATCATCTGGAATAATGGTAATT	YTKHCATTGCTGCMG	yes	yes	Not found	Not found	10	NA	Wolf et al. 2021 (Gm13154)	SRR7254807
Zfp990	BL6J_STRG.19811.2_Zfp990	HFNM-HFNI-RFHI-HSHN-EGSI-QSSI-TGNI-HCHN-EGSI-QSSI-KGNI-QSYI-RSHI	yes	yes	10x	14103	B4A, B4	2.54556	TGGTTATAGATAATCGGTTATATAATCAGTTGGAATGATT	CTGAGCCATCTCTCC	no	yes	Not found	Not found	13	NA	Wolf et al. 2021 (Gm13225)	SRR7254815
